# Schistosome exposure and diet induced effects on candidate immune gene expression in an African snail vector

**DOI:** 10.1101/2025.05.06.651976

**Authors:** Tom Pennance, Johannie Spaan, Yijia Xiong, Alexa Churan, Angela Loczi-Storm, Daisy Ward, Tasneem Islam, Ashleigh Calcote, Erica Fuller, Brent Marsonette, Maurice Odiere, Michelle Steinauer

## Abstract

*Schistosoma mansoni* is a parasitic helminth that is vectored through freshwater snails. While the anti-schistosome defense of the South American snail, *Biomphalaria glabrata*, is well studied, little is known about the immune response of the African snail, *Biomphalaria sudanica*. We measured expression of five candidate immune genes in *B. sudanica* 8, 24, and 72 hours post-exposure to *S. mansoni* using reverse transcription quantitative PCR. Expression patterns of resistant snails were compared to susceptible snails and those sham exposed. We also assessed how diet (lettuce vs. pellet) affected expression of three genes, given prior findings that pellet-fed snails were more susceptible to *S. mansoni*. Results indicated that resistant snails constitutively expressed higher levels of superoxide dismutase 1 (SOD1) than susceptible snails, consistent with expression patterns of resistant *B. glabrata*. Parasite-induced expression occurred at 8 hours in SOD1, biomphalysin, thioester protein 1 (TEP1), and granulin (GRN); however, for biomphalysin and TEP1, induced expression was only detected for susceptible snails. At 24 hours, biomphalysin expression increased in exposed resistant snails, and at 72 hours, all exposed snails decreased biomphalysin expression compared to controls. Parasite-induced expression of SOD1, biomphalysin, TEP1, and GRN supports the hypothesis that these genes play a role in *B. sudanica* anti-schistosome defense, however increased expression does not necessarily yield clearance of *S. mansoni*. SOD1 expression was higher in lettuce-fed snails at 8 and 24 hours, consistent with their greater resistance. Together, these results demonstrate the conserved and unique aspects of the *B. sudanica* anti-schistosome response.
