## Supplementary material for "Schistosome exposure and diet induced effects on candidate immune gene expression in an African snail vector": Supp Table 1

### Sheet: Sheet 1 - SuppTab-1-Efficiency 
	Supplementary Table 1. Results of qPCR primer (see Table 1) efficiency tests for each target gene
	Target gene	meanCT	Dilution	Regression slope	y-intercept	Primer efficiency (%)
	Actin	17.7099	1	-3.35782	17.6695	98.5238
		19.9992	5
		22.2766	25
		24.7742	125
	Biomphalysin	19.4435	1	-3.33103	19.4305	99.6217
		21.7378	5
		24.0899	25
		26.4205	125
	Fibrinogen related protein 2 (FREP2)	22.945	1	-3.46715	22.8584	94.277
		25.1907	5
		27.628	25
		30.2106	125
	Granulin (GRN)	20.9321	1	-3.42011	20.8827	96.0596
		23.2127	5
		25.6371	25
		28.0924	125
	Superoxide dismutase (SOD)	18.3708	1	-3.38711	18.2753	97.3499
		20.55	5
		22.9095	25
		25.4759	125
	Thioester protein (TEP)	22.1339	1	-3.33984	22.1322	99.2579
		24.4674	5
		26.7948	25
		29.1396	125
	Toll-lioke receptor (TLR)	24.7485	1	-3.44448	24.7649	95.128
		27.1743	5
		29.6259	25
		31.9566	125
