## Supplementary material for "Schistosome exposure and diet induced effects on candidate immune gene expression in an African snail vector": Supp Table 2

### Sheet: Sheet1
Sample_ID	Target_gene	meanCT	n_target_gene_CT_technical_replicates	meanCT_actin	n_actin_CT_technical_replicates	deltaCT	Time	SnailLine	Condition	DeltaCT_outlier
163-C24-1	Biomp	20.9833	3	19.1679	3	1.81545	24	163	Control	No
163-C24-1	FREP2	24.118	3	18.7974	3	5.32061	24	163	Control	Yes
163-C24-1	GRN	21.2393	3	18.7974	3	2.44186	24	163	Control	No
163-C24-1	SOD	20.805	3	19.1679	3	1.63711	24	163	Control	No
163-C24-1	TEP	25.6921	3	19.1679	3	6.52426	24	163	Control	No
163-C24-1	TLR	26.4899	3	18.7974	3	7.69246	24	163	Control	No
163-C24-10	Biomp	21.3715	3	18.7806	3	2.59091	24	163	Control	No
163-C24-10	FREP2	21.6407	3	16.9258	3	4.71496	24	163	Control	Yes
163-C24-10	GRN	21.4934	3	16.9258	3	4.56761	24	163	Control	No
163-C24-10	SOD	21.8729	2	18.7806	3	3.09234	24	163	Control	Yes
163-C24-10	TEP	24.8085	3	18.7806	3	6.02788	24	163	Control	No
163-C24-10	TLR	26.1142	3	16.9258	3	9.18844	24	163	Control	No
163-C24-11	Biomp	21.8676	2	18.6174	3	3.25025	24	163	Control	No
163-C24-11	FREP2	21.9787	3	16.8361	3	5.14262	24	163	Control	Yes
163-C24-11	GRN	21.4599	2	16.8361	3	4.62378	24	163	Control	No
163-C24-11	SOD	22.363	2	18.6174	3	3.74565	24	163	Control	Yes
163-C24-11	TEP	24.9984	3	18.6174	3	6.38105	24	163	Control	No
163-C24-11	TLR	25.9744	3	16.8361	3	9.13832	24	163	Control	No
163-C24-12	Biomp	22.6958	3	18.9398	3	3.75599	24	163	Control	No
163-C24-12	SOD	22.1859	2	18.9398	3	3.24607	24	163	Control	Yes
163-C24-12	TEP	25.0712	3	18.9398	3	6.13144	24	163	Control	No
163-C24-2	Biomp	22.1652	2	20.4849	3	1.68029	24	163	Control	No
163-C24-2	FREP2	24.5601	3	20.202	3	4.35804	24	163	Control	Yes
163-C24-2	GRN	22.6606	3	20.202	3	2.45852	24	163	Control	No
163-C24-2	SOD	21.7949	3	20.4849	3	1.31	24	163	Control	No
163-C24-2	TEP	25.6099	3	20.4849	3	5.12499	24	163	Control	No
163-C24-2	TLR	26.8403	3	20.202	3	6.6383	24	163	Control	No
163-C24-3	Biomp	23.454	3	19.5957	3	3.85826	24	163	Control	No
163-C24-3	FREP2	30.3928	3	19.8113	3	10.5815	24	163	Control	No
163-C24-3	GRN	23.6197	2	19.8113	3	3.80843	24	163	Control	No
163-C24-3	SOD	20.3999	3	19.5957	3	0.80422	24	163	Control	No
163-C24-3	TEP	23.6602	3	19.5957	3	4.06449	24	163	Control	No
163-C24-3	TLR	26.7884	3	19.8113	3	6.9771	24	163	Control	No
163-C24-4	Biomp	21.8355	3	19.0614	3	2.77417	24	163	Control	No
163-C24-4	GRN	23.356	3	18.9549	3	4.40105	24	163	Control	No
163-C24-4	SOD	20.0997	3	19.0614	3	1.03835	24	163	Control	No
163-C24-4	TEP	25.1058	3	19.0614	3	6.04439	24	163	Control	No
163-C24-4	TLR	27.9003	2	18.9549	3	8.94539	24	163	Control	No
163-C24-5	Biomp	21.4609	3	19.4852	3	1.97568	24	163	Control	No
163-C24-5	FREP2	31.9546	3	19.2392	2	12.7154	24	163	Control	No
163-C24-5	GRN	24.9881	3	19.2392	2	5.74884	24	163	Control	No
163-C24-5	SOD	20.6126	2	19.4852	3	1.12745	24	163	Control	No
163-C24-5	TEP	26.5007	3	19.4852	3	7.01551	24	163	Control	No
163-C24-5	TLR	29.7932	3	19.2392	2	10.5539	24	163	Control	No
163-C24-6	Biomp	23.4877	3	20.0567	2	3.43105	24	163	Control	No
163-C24-6	FREP2	33.5036	2	19.646	3	13.8576	24	163	Control	No
163-C24-6	GRN	23.9885	2	19.646	3	4.34251	24	163	Control	No
163-C24-6	SOD	20.4537	3	20.0567	2	0.396953	24	163	Control	Yes
163-C24-6	TEP	24.492	3	20.0567	2	4.43534	24	163	Control	No
163-C24-6	TLR	27.4166	2	19.646	3	7.77057	24	163	Control	No
163-C24-7	Biomp	22.8169	3	18.8411	3	3.97577	24	163	Control	No
163-C24-7	FREP2	31.6349	3	17.6412	3	13.9937	24	163	Control	No
163-C24-7	GRN	22.406	3	17.6412	3	4.76476	24	163	Control	No
163-C24-7	SOD	20.2659	3	18.8411	3	1.42476	24	163	Control	No
163-C24-7	TEP	24.4153	3	18.8411	3	5.57416	24	163	Control	No
163-C24-7	TLR	25.2667	3	17.6412	3	7.62548	24	163	Control	No
163-C24-8	Biomp	23.1192	3	19.5504	3	3.56877	24	163	Control	No
163-C24-8	FREP2	31.9676	3	18.2933	3	13.6743	24	163	Control	No
163-C24-8	GRN	21.2926	3	18.2933	3	2.99932	24	163	Control	No
163-C24-8	SOD	21.9227	2	19.5504	3	2.37236	24	163	Control	No
163-C24-8	TEP	25.3352	3	19.5504	3	5.78481	24	163	Control	No
163-C24-8	TLR	25.8798	3	18.2933	3	7.58649	24	163	Control	No
163-C24-9	Biomp	26.3165	3	20.2848	3	6.03166	24	163	Control	Yes
163-C24-9	FREP2	28.849	2	18.8228	3	10.0261	24	163	Control	No
163-C24-9	GRN	22.4541	3	18.8228	3	3.63126	24	163	Control	No
163-C24-9	SOD	22.0199	2	20.2848	3	1.7351	24	163	Control	No
163-C24-9	TEP	23.3517	2	20.2848	3	3.06692	24	163	Control	Yes
163-C24-9	TLR	24.7129	3	18.8228	3	5.89005	24	163	Control	No
163-C72-1	Biomp	19.5097	3	17.5249	2	1.98481	72	163	Control	No
163-C72-1	FREP2	27.5474	2	17.8386	3	9.70881	72	163	Control	No
163-C72-1	GRN	21.6779	3	17.8386	3	3.83933	72	163	Control	No
163-C72-1	SOD	19.1439	2	17.5249	2	1.61902	72	163	Control	No
163-C72-1	TEP	21.9116	3	17.5249	2	4.38666	72	163	Control	No
163-C72-1	TLR	26.2262	3	17.8386	3	8.38758	72	163	Control	No
163-C72-10	Biomp	18.7706	3	17.2385	3	1.53203	72	163	Control	No
163-C72-10	FREP2	29.0344	3	15.9868	2	13.0476	72	163	Control	No
163-C72-10	GRN	23.9814	3	15.9868	2	7.99457	72	163	Control	No
163-C72-10	SOD	18.3123	3	17.2385	3	1.07374	72	163	Control	No
163-C72-10	TEP	22.4677	3	17.2385	3	5.22918	72	163	Control	No
163-C72-10	TLR	27.016	2	15.9868	2	11.0292	72	163	Control	No
163-C72-11	Biomp	19.8919	3	17.5002	3	2.39169	72	163	Control	No
163-C72-11	FREP2	22.6606	3	16.0536	2	6.60694	72	163	Control	No
163-C72-11	GRN	22.7764	3	16.0536	2	6.72274	72	163	Control	No
163-C72-11	SOD	18.4411	3	17.5002	3	0.940895	72	163	Control	No
163-C72-11	TEP	23.2322	3	17.5002	3	5.73195	72	163	Control	No
163-C72-11	TLR	27.7334	3	16.0536	2	11.6797	72	163	Control	No
163-C72-2	Biomp	27.5463	2	20.9695	3	6.57683	72	163	Control	Yes
163-C72-2	FREP2	32.9085	3	21.0613	3	11.8472	72	163	Control	No
163-C72-2	GRN	24.8083	3	21.0613	3	3.74699	72	163	Control	No
163-C72-2	SOD	21.3475	2	20.9695	3	0.378025	72	163	Control	Yes
163-C72-2	TEP	23.5616	3	20.9695	3	2.59216	72	163	Control	No
163-C72-2	TLR	25.4867	3	21.0613	3	4.42543	72	163	Control	No
163-C72-3	Biomp	19.1458	2	17.1086	2	2.03726	72	163	Control	No
163-C72-3	FREP2	26.7176	2	17.1275	3	9.59013	72	163	Control	No
163-C72-3	GRN	21.0766	3	17.1275	3	3.9491	72	163	Control	No
163-C72-3	SOD	18.6992	3	17.1086	2	1.59064	72	163	Control	No
163-C72-3	TEP	20.5941	3	17.1086	2	3.48555	72	163	Control	No
163-C72-3	TLR	25.3743	3	17.1275	3	8.24683	72	163	Control	No
163-C72-4	Biomp	20.2343	3	17.5118	3	2.72257	72	163	Control	No
163-C72-4	FREP2	26.4318	3	14.4942	2	11.9376	72	163	Control	No
163-C72-4	GRN	21.6257	3	14.4942	2	7.13149	72	163	Control	No
163-C72-4	SOD	18.7263	3	17.5118	3	1.21453	72	163	Control	No
163-C72-4	TEP	23.5379	3	17.5118	3	6.02618	72	163	Control	No
163-C72-4	TLR	26.3323	3	14.4942	2	11.8381	72	163	Control	No
163-C72-5	Biomp	20.6763	3	17.6461	3	3.0302	72	163	Control	No
163-C72-5	FREP2	20.6667	3	14.8887	3	5.77808	72	163	Control	No
163-C72-5	GRN	21.6158	2	14.8887	3	6.72711	72	163	Control	No
163-C72-5	SOD	18.9276	3	17.6461	3	1.28143	72	163	Control	No
163-C72-5	TEP	21.7967	3	17.6461	3	4.15054	72	163	Control	No
163-C72-5	TLR	25.6656	2	14.8887	3	10.7769	72	163	Control	No
163-C72-6	Biomp	19.2683	3	16.8769	2	2.39145	72	163	Control	No
163-C72-6	FREP2	24.2722	3	15.8783	2	8.39395	72	163	Control	No
163-C72-6	GRN	22.1878	3	15.8783	2	6.30954	72	163	Control	No
163-C72-6	SOD	18.3493	3	16.8769	2	1.47243	72	163	Control	No
163-C72-6	TEP	23.0826	3	16.8769	2	6.20574	72	163	Control	No
163-C72-6	TLR	26.6059	3	15.8783	2	10.7276	72	163	Control	No
163-C72-7	Biomp	19.1766	3	17.1248	3	2.05186	72	163	Control	No
163-C72-7	FREP2	28.817	3	17.4135	3	11.4035	72	163	Control	No
163-C72-7	GRN	21.2934	3	17.4135	3	3.87986	72	163	Control	No
163-C72-7	SOD	18.4417	3	17.1248	3	1.31697	72	163	Control	No
163-C72-7	TEP	22.2668	3	17.1248	3	5.142	72	163	Control	No
163-C72-7	TLR	25.6422	3	17.4135	3	8.2287	72	163	Control	No
163-C72-8	Biomp	18.425	3	17.0979	2	1.32708	72	163	Control	No
163-C72-8	FREP2	30.1762	3	15.3874	3	14.7888	72	163	Control	No
163-C72-8	GRN	23.1305	3	15.3874	3	7.74303	72	163	Control	No
163-C72-8	SOD	18.5662	3	17.0979	2	1.46829	72	163	Control	No
163-C72-8	TEP	21.3705	3	17.0979	2	4.27263	72	163	Control	No
163-C72-8	TLR	26.9257	2	15.3874	3	11.5382	72	163	Control	No
163-C72-9	Biomp	18.5722	3	16.662	3	1.91013	72	163	Control	No
163-C72-9	FREP2	29.1397	3	15.5926	3	13.5471	72	163	Control	No
163-C72-9	GRN	22.9008	3	15.5926	3	7.30818	72	163	Control	No
163-C72-9	SOD	18.4861	3	16.662	3	1.82411	72	163	Control	No
163-C72-9	TEP	22.6264	2	16.662	3	5.9644	72	163	Control	No
163-C72-9	TLR	26.7413	3	15.5926	3	11.1487	72	163	Control	No
163-C8-1	Biomp	17.7626	3	17.635	3	0.127588	8	163	Control	No
163-C8-1	FREP2	22.8842	3	18.148	3	4.73622	8	163	Control	No
163-C8-1	GRN	21.0361	2	18.148	3	2.88813	8	163	Control	No
163-C8-1	SOD	19.0335	3	17.635	3	1.39848	8	163	Control	No
163-C8-1	TEP	22.4903	3	17.635	3	4.85522	8	163	Control	No
163-C8-1	TLR	23.9309	3	18.148	3	5.78288	8	163	Control	No
163-C8-10	Biomp	20.5184	3	18.5239	3	1.99448	8	163	Control	No
163-C8-10	FREP2	30.4092	3	18.0888	3	12.3203	8	163	Control	No
163-C8-10	GRN	22.1251	3	18.0888	3	4.03631	8	163	Control	No
163-C8-10	SOD	19.7986	3	18.5239	3	1.2747	8	163	Control	No
163-C8-10	TEP	25.0551	3	18.5239	3	6.53121	8	163	Control	No
163-C8-10	TLR	25.3171	2	18.0888	3	7.22827	8	163	Control	No
163-C8-11	Biomp	21.7281	3	19.4362	2	2.29182	8	163	Control	No
163-C8-11	FREP2	31.4448	2	17.7981	3	13.6467	8	163	Control	No
163-C8-11	GRN	22.0726	3	17.7981	3	4.27444	8	163	Control	No
163-C8-11	SOD	20.7298	3	19.4362	2	1.29361	8	163	Control	No
163-C8-11	TEP	26.1425	3	19.4362	2	6.70624	8	163	Control	No
163-C8-11	TLR	26.4837	2	17.7981	3	8.68553	8	163	Control	No
163-C8-12	Biomp	23.6127	3	21.2547	3	2.35802	8	163	Control	No
163-C8-12	FREP2	26.3143	3	20.308	3	6.00632	8	163	Control	No
163-C8-12	GRN	24.3728	3	20.308	3	4.06479	8	163	Control	No
163-C8-12	SOD	23.0721	3	21.2547	3	1.81734	8	163	Control	No
163-C8-12	TEP	26.527	3	21.2547	3	5.27222	8	163	Control	No
163-C8-12	TLR	28.2298	2	20.308	3	7.92177	8	163	Control	No
163-C8-2	Biomp	19.047	3	17.5668	3	1.48021	8	163	Control	No
163-C8-2	FREP2	30.5036	3	18.525	2	11.9786	8	163	Control	No
163-C8-2	GRN	21.698	3	18.525	2	3.173	8	163	Control	No
163-C8-2	SOD	19.2794	3	17.5668	3	1.71259	8	163	Control	No
163-C8-2	TEP	22.7072	2	17.5668	3	5.14043	8	163	Control	No
163-C8-2	TLR	23.9342	2	18.525	2	5.40924	8	163	Control	No
163-C8-3	Biomp	18.3533	3	17.8757	3	0.477575	8	163	Control	No
163-C8-3	FREP2	31.8129	3	17.4153	3	14.3976	8	163	Control	No
163-C8-3	GRN	22.8322	3	17.4153	3	5.4169	8	163	Control	No
163-C8-3	SOD	19.7432	3	17.8757	3	1.86746	8	163	Control	No
163-C8-3	TEP	23.5741	3	17.8757	3	5.69838	8	163	Control	No
163-C8-3	TLR	25.3858	3	17.4153	3	7.97054	8	163	Control	No
163-C8-4	Biomp	21.3352	3	17.7982	3	3.53698	8	163	Control	No
163-C8-4	SOD	19.3567	3	17.7982	3	1.55856	8	163	Control	No
163-C8-4	TEP	23.7909	3	17.7982	3	5.99271	8	163	Control	No
163-C8-5	Biomp	19.4365	3	17.7002	3	1.73635	8	163	Control	No
163-C8-5	FREP2	31.8726	3	17.2646	2	14.6079	8	163	Control	No
163-C8-5	GRN	21.9281	3	17.2646	2	4.66346	8	163	Control	No
163-C8-5	SOD	19.2785	3	17.7002	3	1.5783	8	163	Control	No
163-C8-5	TEP	24.0595	3	17.7002	3	6.35933	8	163	Control	No
163-C8-5	TLR	27.0857	3	17.2646	2	9.82107	8	163	Control	No
163-C8-6	Biomp	19.4208	3	18.3352	2	1.08558	8	163	Control	No
163-C8-6	FREP2	23.5163	3	17.7379	3	5.77846	8	163	Control	No
163-C8-6	GRN	21.9593	3	17.7379	3	4.22143	8	163	Control	No
163-C8-6	SOD	19.7829	3	18.3352	2	1.44769	8	163	Control	No
163-C8-6	TEP	23.4101	3	18.3352	2	5.07494	8	163	Control	No
163-C8-6	TLR	26.7495	3	17.7379	3	9.01161	8	163	Control	No
163-C8-7	Biomp	21.073	3	18.5979	2	2.47506	8	163	Control	No
163-C8-7	FREP2	31.3114	2	17.9709	3	13.3405	8	163	Control	No
163-C8-7	GRN	23.4636	3	17.9709	3	5.49269	8	163	Control	No
163-C8-7	SOD	20.2729	3	18.5979	2	1.67498	8	163	Control	No
163-C8-7	TEP	24.5201	3	18.5979	2	5.92221	8	163	Control	No
163-C8-7	TLR	26.7371	3	17.9709	3	8.76619	8	163	Control	No
163-C8-8	Biomp	22.2533	3	19.819	3	2.43429	8	163	Control	No
163-C8-8	FREP2	34.6752	2	18.7113	3	15.9639	8	163	Control	No
163-C8-8	GRN	23.3755	2	18.7113	3	4.66423	8	163	Control	No
163-C8-8	SOD	21.3071	3	19.819	3	1.48805	8	163	Control	No
163-C8-8	TEP	25.4287	2	19.819	3	5.60968	8	163	Control	No
163-C8-8	TLR	27.0763	3	18.7113	3	8.365	8	163	Control	No
163-C8-9	Biomp	21.5604	3	18.2532	3	3.30721	8	163	Control	No
163-C8-9	FREP2	30.1834	3	17.5709	3	12.6125	8	163	Control	No
163-C8-9	GRN	22.5971	3	17.5709	3	5.02617	8	163	Control	No
163-C8-9	SOD	20.0248	3	18.2532	3	1.77165	8	163	Control	No
163-C8-9	TEP	25.4061	3	18.2532	3	7.15285	8	163	Control	No
163-C8-9	TLR	26.1221	2	17.5709	3	8.5512	8	163	Control	No
163-K24-1	Biomp	19.2126	3	18.2279	3	0.984722	24	163	Exposed-UNMK	No
163-K24-1	FREP2	30.0062	3	18.469	3	11.5372	24	163	Exposed-UNMK	No
163-K24-1	GRN	20.6938	2	18.469	3	2.2248	24	163	Exposed-UNMK	Yes
163-K24-1	SOD	19.5555	3	18.2279	3	1.32767	24	163	Exposed-UNMK	No
163-K24-1	TEP	21.9498	3	18.2279	3	3.7219	24	163	Exposed-UNMK	Yes
163-K24-1	TLR	25.0544	3	18.469	3	6.58548	24	163	Exposed-UNMK	No
163-K24-10	Biomp	20.9687	3	18.66	3	2.30874	24	163	Exposed-UNMK	No
163-K24-10	FREP2	29.1942	3	17.5789	3	11.6153	24	163	Exposed-UNMK	No
163-K24-10	GRN	21.4974	3	17.5789	3	3.91853	24	163	Exposed-UNMK	No
163-K24-10	SOD	20.0618	3	18.66	3	1.4018	24	163	Exposed-UNMK	No
163-K24-10	TEP	23.8688	3	18.66	3	5.20881	24	163	Exposed-UNMK	No
163-K24-10	TLR	25.3005	3	17.5789	3	7.72157	24	163	Exposed-UNMK	No
163-K24-11	Biomp	20.9124	3	18.5123	3	2.40017	24	163	Exposed-UNMK	No
163-K24-11	FREP2	29.97	2	18.3175	3	11.6526	24	163	Exposed-UNMK	No
163-K24-11	GRN	21.3152	3	18.3175	3	2.99769	24	163	Exposed-UNMK	No
163-K24-11	SOD	19.8514	3	18.5123	3	1.33916	24	163	Exposed-UNMK	No
163-K24-11	TEP	24.5784	2	18.5123	3	6.06615	24	163	Exposed-UNMK	No
163-K24-11	TLR	24.0902	3	18.3175	3	5.77277	24	163	Exposed-UNMK	No
163-K24-12	Biomp	20.7265	3	19.4616	3	1.26486	24	163	Exposed-UNMK	No
163-K24-12	SOD	21.0461	3	19.4616	3	1.58446	24	163	Exposed-UNMK	No
163-K24-12	TEP	26.0898	3	19.4616	3	6.62817	24	163	Exposed-UNMK	No
163-K24-2	Biomp	21.285	3	18.1547	3	3.13027	24	163	Exposed-UNMK	No
163-K24-2	GRN	23.0266	3	18.5217	2	4.50485	24	163	Exposed-UNMK	No
163-K24-2	SOD	19.7702	3	18.1547	3	1.61542	24	163	Exposed-UNMK	No
163-K24-2	TEP	23.7749	3	18.1547	3	5.62014	24	163	Exposed-UNMK	No
163-K24-2	TLR	27.4636	3	18.5217	2	8.94182	24	163	Exposed-UNMK	No
163-K24-3	Biomp	21.8042	3	19.1392	3	2.665	24	163	Exposed-UNMK	No
163-K24-3	FREP2	31.0322	3	19.3256	3	11.7066	24	163	Exposed-UNMK	No
163-K24-3	GRN	23.4251	3	19.3256	3	4.09952	24	163	Exposed-UNMK	No
163-K24-3	SOD	19.8364	3	19.1392	3	0.697209	24	163	Exposed-UNMK	No
163-K24-3	TEP	21.4908	3	19.1392	3	2.35159	24	163	Exposed-UNMK	Yes
163-K24-3	TLR	25.2803	3	19.3256	3	5.95472	24	163	Exposed-UNMK	No
163-K24-4	Biomp	19.5827	3	17.5054	3	2.07726	24	163	Exposed-UNMK	No
163-K24-4	FREP2	22.0319	2	18.5223	3	3.50957	24	163	Exposed-UNMK	Yes
163-K24-4	GRN	22.8781	3	18.5223	3	4.35576	24	163	Exposed-UNMK	No
163-K24-4	SOD	19.3377	3	17.5054	3	1.8323	24	163	Exposed-UNMK	No
163-K24-4	TEP	23.476	3	17.5054	3	5.97056	24	163	Exposed-UNMK	No
163-K24-4	TLR	27.6777	3	18.5223	3	9.15537	24	163	Exposed-UNMK	No
163-K24-5	Biomp	21.0838	3	18.9543	3	2.12949	24	163	Exposed-UNMK	No
163-K24-5	FREP2	31.1111	3	18.6964	3	12.4148	24	163	Exposed-UNMK	No
163-K24-5	GRN	23.5604	3	18.6964	3	4.864	24	163	Exposed-UNMK	No
163-K24-5	SOD	20.5837	3	18.9543	3	1.62939	24	163	Exposed-UNMK	No
163-K24-5	TEP	24.681	3	18.9543	3	5.72677	24	163	Exposed-UNMK	No
163-K24-5	TLR	28.7736	2	18.6964	3	10.0773	24	163	Exposed-UNMK	No
163-K24-6	Biomp	20.9824	3	19.8595	3	1.12295	24	163	Exposed-UNMK	No
163-K24-6	FREP2	31.7107	3	19.0359	3	12.6748	24	163	Exposed-UNMK	No
163-K24-6	GRN	22.9714	3	19.0359	3	3.93552	24	163	Exposed-UNMK	No
163-K24-6	SOD	21.4182	3	19.8595	3	1.55875	24	163	Exposed-UNMK	No
163-K24-6	TEP	25.067	3	19.8595	3	5.2075	24	163	Exposed-UNMK	No
163-K24-6	TLR	27.6823	3	19.0359	3	8.64641	24	163	Exposed-UNMK	No
163-K24-7	Biomp	21.845	3	18.8177	3	3.02737	24	163	Exposed-UNMK	No
163-K24-7	GRN	21.0958	3	17.8237	3	3.27213	24	163	Exposed-UNMK	No
163-K24-7	SOD	20.1288	3	18.8177	3	1.31111	24	163	Exposed-UNMK	No
163-K24-7	TEP	25.4617	3	18.8177	3	6.64403	24	163	Exposed-UNMK	No
163-K24-7	TLR	24.5771	3	17.8237	3	6.75336	24	163	Exposed-UNMK	No
163-K24-8	Biomp	21.1742	3	18.8803	3	2.29391	24	163	Exposed-UNMK	No
163-K24-8	FREP2	32.5102	3	17.8686	3	14.6415	24	163	Exposed-UNMK	No
163-K24-8	GRN	22.1746	3	17.8686	3	4.30599	24	163	Exposed-UNMK	No
163-K24-8	SOD	20.6523	3	18.8803	3	1.77206	24	163	Exposed-UNMK	No
163-K24-8	TEP	25.5008	3	18.8803	3	6.62049	24	163	Exposed-UNMK	No
163-K24-8	TLR	26.1353	3	17.8686	3	8.2667	24	163	Exposed-UNMK	No
163-K24-9	Biomp	22.5112	3	19.4114	2	3.09975	24	163	Exposed-UNMK	No
163-K24-9	FREP2	29.989	2	18.2371	3	11.7519	24	163	Exposed-UNMK	No
163-K24-9	GRN	22.274	3	18.2371	3	4.03686	24	163	Exposed-UNMK	No
163-K24-9	SOD	20.9169	3	19.4114	2	1.50543	24	163	Exposed-UNMK	No
163-K24-9	TEP	25.9199	3	19.4114	2	6.5085	24	163	Exposed-UNMK	No
163-K24-9	TLR	25.7883	3	18.2371	3	7.55123	24	163	Exposed-UNMK	No
163-K72-1	FREP2	26.7398	2	17.6987	2	9.04103	72	163	Exposed-UNMK	No
163-K72-1	GRN	20.2908	2	17.6987	2	2.59202	72	163	Exposed-UNMK	No
163-K72-1	TLR	24.1974	2	17.6987	2	6.4987	72	163	Exposed-UNMK	No
163-K72-10	Biomp	20.9789	3	17.3553	3	3.62362	72	163	Exposed-UNMK	No
163-K72-10	FREP2	22.4902	3	17.873	3	4.61725	72	163	Exposed-UNMK	No
163-K72-10	GRN	22.1808	2	17.873	3	4.3078	72	163	Exposed-UNMK	No
163-K72-10	SOD	18.8115	3	17.3553	3	1.45625	72	163	Exposed-UNMK	No
163-K72-10	TEP	21.694	3	17.3553	3	4.33867	72	163	Exposed-UNMK	No
163-K72-10	TLR	25.7398	3	17.873	3	7.86679	72	163	Exposed-UNMK	No
163-K72-11	Biomp	20.9473	3	17.2737	3	3.6736	72	163	Exposed-UNMK	No
163-K72-11	FREP2	22.8757	2	17.9661	3	4.90952	72	163	Exposed-UNMK	No
163-K72-11	GRN	22.2472	3	17.9661	3	4.28108	72	163	Exposed-UNMK	No
163-K72-11	SOD	18.7637	3	17.2737	3	1.49001	72	163	Exposed-UNMK	No
163-K72-11	TEP	21.4008	3	17.2737	3	4.12701	72	163	Exposed-UNMK	No
163-K72-11	TLR	25.9424	3	17.9661	3	7.97626	72	163	Exposed-UNMK	No
163-K72-12	Biomp	20.2237	3	17.9347	3	2.28897	72	163	Exposed-UNMK	No
163-K72-12	FREP2	28.4416	3	18.5463	3	9.89535	72	163	Exposed-UNMK	No
163-K72-12	GRN	22.8719	3	18.5463	3	4.32566	72	163	Exposed-UNMK	No
163-K72-12	SOD	19.0012	3	17.9347	3	1.06644	72	163	Exposed-UNMK	No
163-K72-12	TEP	22.3075	3	17.9347	3	4.37273	72	163	Exposed-UNMK	No
163-K72-12	TLR	25.4923	3	18.5463	3	6.94599	72	163	Exposed-UNMK	No
163-K72-2	FREP2	31.2504	2	18.1531	3	13.0973	72	163	Exposed-UNMK	No
163-K72-2	GRN	21.6518	3	18.1531	3	3.49864	72	163	Exposed-UNMK	No
163-K72-2	TLR	24.59	3	18.1531	3	6.43688	72	163	Exposed-UNMK	No
163-K72-3	Biomp	19.687	2	17.495	3	2.19204	72	163	Exposed-UNMK	No
163-K72-3	FREP2	29.2041	2	17.5364	3	11.6677	72	163	Exposed-UNMK	No
163-K72-3	GRN	20.9825	3	17.5364	3	3.44611	72	163	Exposed-UNMK	No
163-K72-3	SOD	19.0663	3	17.495	3	1.57136	72	163	Exposed-UNMK	No
163-K72-3	TEP	21.261	3	17.495	3	3.76602	72	163	Exposed-UNMK	No
163-K72-3	TLR	24.9086	3	17.5364	3	7.37224	72	163	Exposed-UNMK	No
163-K72-4	Biomp	20.8912	2	18.1817	2	2.70949	72	163	Exposed-UNMK	No
163-K72-4	FREP2	21.5715	2	14.7774	3	6.79409	72	163	Exposed-UNMK	No
163-K72-4	GRN	23.8884	3	14.7774	3	9.11105	72	163	Exposed-UNMK	No
163-K72-4	SOD	19.4906	3	18.1817	2	1.30892	72	163	Exposed-UNMK	No
163-K72-4	TEP	21.3322	3	18.1817	2	3.15048	72	163	Exposed-UNMK	No
163-K72-4	TLR	26.2188	2	14.7774	3	11.4414	72	163	Exposed-UNMK	No
163-K72-5	Biomp	21.2117	3	17.9983	3	3.21336	72	163	Exposed-UNMK	No
163-K72-5	GRN	23.2091	3	15.1136	3	8.0955	72	163	Exposed-UNMK	No
163-K72-5	SOD	19.3746	3	17.9983	3	1.37627	72	163	Exposed-UNMK	No
163-K72-5	TEP	24.2368	3	17.9983	3	6.23852	72	163	Exposed-UNMK	No
163-K72-5	TLR	27.3412	2	15.1136	3	12.2276	72	163	Exposed-UNMK	No
163-K72-6	Biomp	19.8595	3	17.5407	3	2.31883	72	163	Exposed-UNMK	No
163-K72-6	FREP2	22.0292	3	15.6127	3	6.41647	72	163	Exposed-UNMK	No
163-K72-6	GRN	23.2606	3	15.6127	3	7.64786	72	163	Exposed-UNMK	No
163-K72-6	SOD	18.9454	3	17.5407	3	1.40477	72	163	Exposed-UNMK	No
163-K72-6	TEP	22.9967	3	17.5407	3	5.45602	72	163	Exposed-UNMK	No
163-K72-6	TLR	27.4718	2	15.6127	3	11.8591	72	163	Exposed-UNMK	No
163-K72-7	Biomp	20.1666	3	18.3698	2	1.79679	72	163	Exposed-UNMK	No
163-K72-7	FREP2	23.3154	2	15.8913	2	7.42409	72	163	Exposed-UNMK	No
163-K72-7	GRN	23.8835	3	15.8913	2	7.99212	72	163	Exposed-UNMK	No
163-K72-7	SOD	18.9276	3	18.3698	2	0.557778	72	163	Exposed-UNMK	Yes
163-K72-7	TEP	23.7136	3	18.3698	2	5.34379	72	163	Exposed-UNMK	No
163-K72-7	TLR	27.1424	3	15.8913	2	11.251	72	163	Exposed-UNMK	No
163-K72-8	Biomp	19.0585	3	17.0584	3	2.00014	72	163	Exposed-UNMK	No
163-K72-8	FREP2	19.7614	3	17.4205	3	2.34082	72	163	Exposed-UNMK	No
163-K72-8	GRN	21.8024	3	17.4205	3	4.38184	72	163	Exposed-UNMK	No
163-K72-8	SOD	18.775	3	17.0584	3	1.71658	72	163	Exposed-UNMK	No
163-K72-8	TEP	21.8598	3	17.0584	3	4.80137	72	163	Exposed-UNMK	No
163-K72-8	TLR	25.6606	3	17.4205	3	8.24009	72	163	Exposed-UNMK	No
163-K72-9	Biomp	19.4637	3	17.87	3	1.59376	72	163	Exposed-UNMK	No
163-K72-9	FREP2	31.7052	2	18.6246	3	13.0807	72	163	Exposed-UNMK	No
163-K72-9	GRN	22.2377	2	18.6246	3	3.61317	72	163	Exposed-UNMK	No
163-K72-9	SOD	18.7347	3	17.87	3	0.864724	72	163	Exposed-UNMK	No
163-K72-9	TEP	22.7866	3	17.87	3	4.91663	72	163	Exposed-UNMK	No
163-K72-9	TLR	25.1136	3	18.6246	3	6.48904	72	163	Exposed-UNMK	No
163-K8-1	Biomp	21.846	3	18.6345	3	3.21156	8	163	Exposed-UNMK	No
163-K8-1	SOD	19.9619	3	18.6345	3	1.32746	8	163	Exposed-UNMK	No
163-K8-1	TEP	23.0673	3	18.6345	3	4.43284	8	163	Exposed-UNMK	No
163-K8-10	Biomp	24.7266	3	18.2758	3	6.45084	8	163	Exposed-UNMK	Yes
163-K8-10	FREP2	30.7617	2	17.9042	3	12.8575	8	163	Exposed-UNMK	No
163-K8-10	GRN	20.9351	3	17.9042	3	3.03093	8	163	Exposed-UNMK	No
163-K8-10	SOD	19.9939	3	18.2758	3	1.71807	8	163	Exposed-UNMK	No
163-K8-10	TEP	24.269	3	18.2758	3	5.99322	8	163	Exposed-UNMK	No
163-K8-10	TLR	24.9542	2	17.9042	3	7.04999	8	163	Exposed-UNMK	No
163-K8-11	Biomp	22.7476	3	20.5818	3	2.16584	8	163	Exposed-UNMK	No
163-K8-11	FREP2	25.7508	3	20.0199	3	5.73093	8	163	Exposed-UNMK	No
163-K8-11	GRN	22.5451	2	20.0199	3	2.52521	8	163	Exposed-UNMK	No
163-K8-11	SOD	22.4047	3	20.5818	3	1.82289	8	163	Exposed-UNMK	No
163-K8-11	TEP	27.1212	3	20.5818	3	6.53942	8	163	Exposed-UNMK	No
163-K8-11	TLR	26.3619	3	20.0199	3	6.34202	8	163	Exposed-UNMK	No
163-K8-12	Biomp	20.2492	3	19.1248	3	1.12436	8	163	Exposed-UNMK	No
163-K8-12	FREP2	33.0357	2	18.5396	3	14.4962	8	163	Exposed-UNMK	No
163-K8-12	GRN	20.9212	2	18.5396	3	2.38167	8	163	Exposed-UNMK	No
163-K8-12	SOD	20.007	3	19.1248	3	0.882164	8	163	Exposed-UNMK	No
163-K8-12	TEP	24.6244	3	19.1248	3	5.49966	8	163	Exposed-UNMK	No
163-K8-12	TLR	24.8788	3	18.5396	3	6.33929	8	163	Exposed-UNMK	No
163-K8-2	Biomp	19.8977	3	18.0351	3	1.86259	8	163	Exposed-UNMK	No
163-K8-2	FREP2	22.2555	3	17.392	3	4.86351	8	163	Exposed-UNMK	No
163-K8-2	GRN	20.89	3	17.392	3	3.49801	8	163	Exposed-UNMK	No
163-K8-2	SOD	19.431	3	18.0351	3	1.3959	8	163	Exposed-UNMK	No
163-K8-2	TEP	23.1274	3	18.0351	3	5.09226	8	163	Exposed-UNMK	No
163-K8-2	TLR	21.6886	3	17.392	3	4.29663	8	163	Exposed-UNMK	No
163-K8-3	Biomp	20.5859	3	17.6014	3	2.98445	8	163	Exposed-UNMK	No
163-K8-3	FREP2	23.5508	3	17.4575	3	6.09333	8	163	Exposed-UNMK	No
163-K8-3	GRN	22.0147	3	17.4575	3	4.5572	8	163	Exposed-UNMK	No
163-K8-3	SOD	19.2423	3	17.6014	3	1.64088	8	163	Exposed-UNMK	No
163-K8-3	TEP	23.4045	3	17.6014	3	5.80305	8	163	Exposed-UNMK	No
163-K8-3	TLR	26.2817	3	17.4575	3	8.82421	8	163	Exposed-UNMK	No
163-K8-4	Biomp	21.1003	3	18.5183	3	2.58201	8	163	Exposed-UNMK	No
163-K8-4	FREP2	31.1946	3	18.0016	3	13.193	8	163	Exposed-UNMK	No
163-K8-4	GRN	23.2064	3	18.0016	3	5.20477	8	163	Exposed-UNMK	No
163-K8-4	SOD	20.2614	3	18.5183	3	1.74314	8	163	Exposed-UNMK	No
163-K8-4	TEP	23.3467	3	18.5183	3	4.82846	8	163	Exposed-UNMK	No
163-K8-4	TLR	27.8049	3	18.0016	3	9.80335	8	163	Exposed-UNMK	No
163-K8-5	Biomp	20.6688	3	18.4939	3	2.17489	8	163	Exposed-UNMK	No
163-K8-5	FREP2	23.7992	3	17.9085	3	5.89063	8	163	Exposed-UNMK	No
163-K8-5	GRN	21.9125	3	17.9085	3	4.00397	8	163	Exposed-UNMK	No
163-K8-5	SOD	19.8479	3	18.4939	3	1.35396	8	163	Exposed-UNMK	No
163-K8-5	TEP	23.2224	3	18.4939	3	4.72842	8	163	Exposed-UNMK	No
163-K8-5	TLR	25.692	3	17.9085	3	7.78346	8	163	Exposed-UNMK	No
163-K8-6	Biomp	24.624	3	18.9177	3	5.70639	8	163	Exposed-UNMK	Yes
163-K8-6	GRN	20.701	3	15.8579	2	4.84308	8	163	Exposed-UNMK	No
163-K8-6	SOD	19.8314	3	18.9177	3	0.913795	8	163	Exposed-UNMK	No
163-K8-6	TEP	22.8072	3	18.9177	3	3.88955	8	163	Exposed-UNMK	No
163-K8-6	TLR	25.1131	3	15.8579	2	9.25526	8	163	Exposed-UNMK	No
163-K8-7	Biomp	21.9009	3	18.1395	3	3.76138	8	163	Exposed-UNMK	No
163-K8-7	FREP2	23.9991	3	17.5941	3	6.405	8	163	Exposed-UNMK	No
163-K8-7	GRN	22.5631	3	17.5941	3	4.96892	8	163	Exposed-UNMK	No
163-K8-7	SOD	19.9748	3	18.1395	3	1.83533	8	163	Exposed-UNMK	No
163-K8-7	TEP	24.177	3	18.1395	3	6.03749	8	163	Exposed-UNMK	No
163-K8-7	TLR	25.8581	2	17.5941	3	8.26391	8	163	Exposed-UNMK	No
163-K8-8	Biomp	21.619	3	18.8618	3	2.75721	8	163	Exposed-UNMK	No
163-K8-8	FREP2	30.9619	3	18.5169	2	12.4449	8	163	Exposed-UNMK	No
163-K8-8	GRN	21.0018	2	18.5169	2	2.48488	8	163	Exposed-UNMK	No
163-K8-8	SOD	20.4216	3	18.8618	3	1.55978	8	163	Exposed-UNMK	No
163-K8-8	TEP	25.7541	3	18.8618	3	6.89235	8	163	Exposed-UNMK	No
163-K8-8	TLR	25.6596	3	18.5169	2	7.1427	8	163	Exposed-UNMK	No
163-K8-9	Biomp	22.6407	3	20.122	3	2.51875	8	163	Exposed-UNMK	No
163-K8-9	FREP2	25.4432	3	19.7846	2	5.6586	8	163	Exposed-UNMK	No
163-K8-9	GRN	22.3998	3	19.7846	2	2.61516	8	163	Exposed-UNMK	No
163-K8-9	SOD	21.56	3	20.122	3	1.43797	8	163	Exposed-UNMK	No
163-K8-9	TEP	26.6382	3	20.122	3	6.51625	8	163	Exposed-UNMK	No
163-K8-9	TLR	25.5542	3	19.7846	2	5.76958	8	163	Exposed-UNMK	No
K-C24-1	Biomp	20.2361	3	17.8963	3	2.33983	24	KEMRI	Control	No
K-C24-1	FREP2	32.5859	3	17.8764	2	14.7094	24	KEMRI	Control	No
K-C24-1	GRN	23.3018	2	17.8764	2	5.42541	24	KEMRI	Control	No
K-C24-1	SOD	19.7362	3	17.8963	3	1.83991	24	KEMRI	Control	No
K-C24-1	TEP	23.569	3	17.8963	3	5.67273	24	KEMRI	Control	No
K-C24-1	TLR	27.6079	3	17.8764	2	9.73147	24	KEMRI	Control	No
K-C24-2	Biomp	24.599	3	18.7682	3	5.83075	24	KEMRI	Control	Yes
K-C24-2	FREP2	19.3963	3	18.6434	3	0.752937	24	KEMRI	Control	Yes
K-C24-2	GRN	23.5198	3	18.6434	3	4.87643	24	KEMRI	Control	No
K-C24-2	SOD	20.375	3	18.7682	3	1.60676	24	KEMRI	Control	No
K-C24-2	TEP	24.2927	3	18.7682	3	5.52449	24	KEMRI	Control	No
K-C24-2	TLR	26.7555	3	18.6434	3	8.11218	24	KEMRI	Control	No
K-C24-3	Biomp	19.5449	3	17.6092	3	1.93572	24	KEMRI	Control	No
K-C24-3	GRN	22.5183	3	17.5564	3	4.96186	24	KEMRI	Control	No
K-C24-3	SOD	19.7345	3	17.6092	3	2.12535	24	KEMRI	Control	No
K-C24-3	TEP	23.6395	3	17.6092	3	6.03036	24	KEMRI	Control	No
K-C24-3	TLR	27.4069	3	17.5564	3	9.85043	24	KEMRI	Control	No
K-C24-4	Biomp	21.2298	3	18.367	3	2.86275	24	KEMRI	Control	No
K-C24-4	FREP2	29.894	3	18.3159	3	11.5781	24	KEMRI	Control	No
K-C24-4	GRN	22.1423	3	18.3159	3	3.82639	24	KEMRI	Control	No
K-C24-4	SOD	20.1535	3	18.367	3	1.7865	24	KEMRI	Control	No
K-C24-4	TEP	24.0332	3	18.367	3	5.66619	24	KEMRI	Control	No
K-C24-4	TLR	26.9934	3	18.3159	3	8.67753	24	KEMRI	Control	No
K-C24-5	Biomp	20.4848	3	18.3468	3	2.13797	24	KEMRI	Control	No
K-C24-5	FREP2	30.6593	2	17.9729	3	12.6864	24	KEMRI	Control	No
K-C24-5	GRN	22.9677	3	17.9729	3	4.99477	24	KEMRI	Control	No
K-C24-5	SOD	20.1612	3	18.3468	3	1.81441	24	KEMRI	Control	No
K-C24-5	TEP	24.3768	3	18.3468	3	6.02999	24	KEMRI	Control	No
K-C24-5	TLR	27.9882	2	17.9729	3	10.0153	24	KEMRI	Control	No
K-C24-6	Biomp	19.8589	3	18.0506	3	1.80833	24	KEMRI	Control	No
K-C24-6	FREP2	33.1343	2	17.8858	3	15.2485	24	KEMRI	Control	No
K-C24-6	GRN	22.5674	3	17.8858	3	4.68153	24	KEMRI	Control	No
K-C24-6	SOD	19.7463	3	18.0506	3	1.69567	24	KEMRI	Control	No
K-C24-6	TEP	23.6756	3	18.0506	3	5.62498	24	KEMRI	Control	No
K-C24-6	TLR	28.079	2	17.8858	3	10.1931	24	KEMRI	Control	No
K-C72-1	Biomp	19.1519	2	16.9148	3	2.23713	72	KEMRI	Control	No
K-C72-1	FREP2	19.7956	3	16.8679	3	2.92771	72	KEMRI	Control	No
K-C72-1	GRN	22.1528	3	16.8679	3	5.28485	72	KEMRI	Control	No
K-C72-1	SOD	18.5151	2	16.9148	3	1.60025	72	KEMRI	Control	No
K-C72-1	TEP	20.0784	3	16.9148	3	3.16359	72	KEMRI	Control	No
K-C72-1	TLR	26.7077	3	16.8679	3	9.83978	72	KEMRI	Control	No
K-C72-2	Biomp	18.2077	3	16.8077	3	1.40002	72	KEMRI	Control	No
K-C72-2	FREP2	25.2182	2	16.8629	3	8.35533	72	KEMRI	Control	No
K-C72-2	GRN	20.8169	3	16.8629	3	3.954	72	KEMRI	Control	No
K-C72-2	SOD	18.511	3	16.8077	3	1.70328	72	KEMRI	Control	No
K-C72-2	TLR	25.3325	3	16.8629	3	8.46959	72	KEMRI	Control	No
K-C72-3	Biomp	18.1768	3	16.8187	3	1.35811	72	KEMRI	Control	No
K-C72-3	SOD	18.777	3	16.8187	3	1.9583	72	KEMRI	Control	No
K-C72-3	TEP	23.9238	3	16.8187	3	7.10513	72	KEMRI	Control	No
K-C72-3	TLR	27.1947	3	14.7844	3	12.4103	72	KEMRI	Control	No
K-C72-4	Biomp	19.3071	3	17.6486	3	1.65852	72	KEMRI	Control	No
K-C72-4	GRN	21.9719	2	14.2321	2	7.73977	72	KEMRI	Control	No
K-C72-4	SOD	19.1665	3	17.6486	3	1.51794	72	KEMRI	Control	No
K-C72-4	TEP	23.5724	3	17.6486	3	5.92383	72	KEMRI	Control	No
K-C72-4	TLR	27.704	2	14.2321	2	13.4719	72	KEMRI	Control	No
K-C72-5	Biomp	20.0394	3	17.4645	3	2.57484	72	KEMRI	Control	No
K-C72-5	FREP2	28.2024	3	17.0309	3	11.1716	72	KEMRI	Control	No
K-C72-5	GRN	22.0011	3	17.0309	3	4.97021	72	KEMRI	Control	No
K-C72-5	SOD	19.2851	3	17.4645	3	1.82054	72	KEMRI	Control	No
K-C72-5	TEP	23.1759	3	17.4645	3	5.71136	72	KEMRI	Control	No
K-C72-5	TLR	26.7191	3	17.0309	3	9.68822	72	KEMRI	Control	No
K-C72-6	Biomp	18.7706	3	17.2543	2	1.51628	72	KEMRI	Control	No
K-C72-6	FREP2	20.334	3	17.2321	3	3.1019	72	KEMRI	Control	No
K-C72-6	GRN	20.6797	3	17.2321	3	3.44763	72	KEMRI	Control	No
K-C72-6	SOD	18.8983	3	17.2543	2	1.64395	72	KEMRI	Control	No
K-C72-6	TEP	22.1124	3	17.2543	2	4.8581	72	KEMRI	Control	No
K-C72-6	TLR	25.8149	3	17.2321	3	8.58282	72	KEMRI	Control	No
K-C8-1	Biomp	20.7537	3	18.0509	3	2.70281	8	KEMRI	Control	No
K-C8-1	FREP2	23.1633	3	18.0338	3	5.12946	8	KEMRI	Control	No
K-C8-1	GRN	22.6147	3	18.0338	3	4.58085	8	KEMRI	Control	No
K-C8-1	SOD	19.6343	3	18.0509	3	1.58343	8	KEMRI	Control	No
K-C8-1	TEP	23.5674	3	18.0509	3	5.51657	8	KEMRI	Control	No
K-C8-1	TLR	26.0679	2	18.0338	3	8.03406	8	KEMRI	Control	No
K-C8-2	Biomp	22.8322	3	17.9226	3	4.90961	8	KEMRI	Control	Yes
K-C8-2	FREP2	29.9575	3	17.5906	3	12.3669	8	KEMRI	Control	No
K-C8-2	SOD	19.8612	3	17.9226	3	1.93862	8	KEMRI	Control	No
K-C8-2	TEP	24.4042	2	17.9226	3	6.48158	8	KEMRI	Control	No
K-C8-2	TLR	26.2698	2	17.5906	3	8.67921	8	KEMRI	Control	No
K-C8-3	Biomp	20.4711	3	17.9957	3	2.47538	8	KEMRI	Control	No
K-C8-3	SOD	20.196	3	17.9957	3	2.20037	8	KEMRI	Control	No
K-C8-3	TEP	23.0287	3	17.9957	3	5.03303	8	KEMRI	Control	No
K-C8-3	TLR	31.0473	2	21.5144	2	9.53289	8	KEMRI	Control	No
K-C8-4	Biomp	20.0539	3	17.6642	3	2.38973	8	KEMRI	Control	No
K-C8-4	FREP2	21.9781	3	20.469	2	1.50909	8	KEMRI	Control	No
K-C8-4	GRN	28.2155	3	20.469	2	7.74642	8	KEMRI	Control	Yes
K-C8-4	SOD	19.825	3	17.6642	3	2.1608	8	KEMRI	Control	No
K-C8-4	TEP	23.6172	3	17.6642	3	5.95301	8	KEMRI	Control	No
K-C8-4	TLR	31.2252	2	20.469	2	10.7561	8	KEMRI	Control	No
K-C8-5	Biomp	24.484	3	20.6534	3	3.83055	8	KEMRI	Control	No
K-C8-5	FREP2	23.2038	3	18.0976	3	5.10617	8	KEMRI	Control	No
K-C8-5	GRN	22.886	3	18.0976	3	4.78841	8	KEMRI	Control	No
K-C8-5	SOD	22.1251	3	20.6534	3	1.47171	8	KEMRI	Control	No
K-C8-5	TEP	27.0815	3	20.6534	3	6.42805	8	KEMRI	Control	No
K-C8-5	TLR	24.5906	3	18.0976	3	6.49297	8	KEMRI	Control	No
K-C8-6	Biomp	20.0557	3	17.4433	3	2.61237	8	KEMRI	Control	No
K-C8-6	FREP2	29.3067	2	15.4338	2	13.8728	8	KEMRI	Control	No
K-C8-6	GRN	21.1902	3	15.4338	2	5.75639	8	KEMRI	Control	No
K-C8-6	SOD	19.6448	3	17.4433	3	2.20143	8	KEMRI	Control	No
K-C8-6	TEP	24.3258	3	17.4433	3	6.88248	8	KEMRI	Control	No
K-C8-6	TLR	24.417	2	15.4338	2	8.98319	8	KEMRI	Control	No
K-K24-1	Biomp	22.7146	3	18.1203	3	4.59437	24	KEMRI	Exposed-UNMK	No
K-K24-1	FREP2	29.0626	3	17.4571	3	11.6055	24	KEMRI	Exposed-UNMK	No
K-K24-1	GRN	21.8639	3	17.4571	3	4.40683	24	KEMRI	Exposed-UNMK	No
K-K24-1	SOD	20.058	3	18.1203	3	1.93771	24	KEMRI	Exposed-UNMK	No
K-K24-1	TEP	24.49	3	18.1203	3	6.36973	24	KEMRI	Exposed-UNMK	No
K-K24-1	TLR	26.5617	3	17.4571	3	9.10461	24	KEMRI	Exposed-UNMK	No
K-K24-2	Biomp	26.02	3	18.9035	3	7.11649	24	KEMRI	Exposed-UNMK	Yes
K-K24-2	FREP2	30.0335	2	18.9163	2	11.1172	24	KEMRI	Exposed-UNMK	No
K-K24-2	GRN	22.5827	3	18.9163	2	3.66639	24	KEMRI	Exposed-UNMK	No
K-K24-2	SOD	20.3656	3	18.9035	3	1.46208	24	KEMRI	Exposed-UNMK	No
K-K24-2	TEP	24.2175	3	18.9035	3	5.31395	24	KEMRI	Exposed-UNMK	No
K-K24-2	TLR	26.2579	3	18.9163	2	7.34154	24	KEMRI	Exposed-UNMK	No
K-K24-3	Biomp	20.4804	3	17.7806	3	2.69983	24	KEMRI	Exposed-UNMK	No
K-K24-3	FREP2	20.9543	3	16.5749	3	4.37941	24	KEMRI	Exposed-UNMK	Yes
K-K24-3	GRN	21.9004	3	16.5749	3	5.32549	24	KEMRI	Exposed-UNMK	No
K-K24-3	SOD	19.8732	3	17.7806	3	2.09264	24	KEMRI	Exposed-UNMK	No
K-K24-3	TEP	23	3	17.7806	3	5.21937	24	KEMRI	Exposed-UNMK	No
K-K24-3	TLR	26.4618	3	16.5749	3	9.88688	24	KEMRI	Exposed-UNMK	No
K-K24-4	Biomp	20.6844	3	19.0039	3	1.68043	24	KEMRI	Exposed-UNMK	No
K-K24-4	GRN	25.2546	2	19.126	3	6.12854	24	KEMRI	Exposed-UNMK	No
K-K24-4	SOD	20.8841	3	19.0039	3	1.88018	24	KEMRI	Exposed-UNMK	No
K-K24-4	TEP	23.5083	3	19.0039	3	4.50437	24	KEMRI	Exposed-UNMK	No
K-K24-4	TLR	30.3611	3	19.126	3	11.2351	24	KEMRI	Exposed-UNMK	No
K-K24-5	Biomp	18.7635	3	16.5612	3	2.20228	24	KEMRI	Exposed-UNMK	No
K-K24-5	FREP2	29.9602	2	17.7709	3	12.1894	24	KEMRI	Exposed-UNMK	No
K-K24-5	GRN	22.7366	3	17.7709	3	4.96574	24	KEMRI	Exposed-UNMK	No
K-K24-5	SOD	18.5487	3	16.5612	3	1.98749	24	KEMRI	Exposed-UNMK	No
K-K24-5	TEP	23.604	3	16.5612	3	7.0428	24	KEMRI	Exposed-UNMK	No
K-K24-5	TLR	27.8719	3	17.7709	3	10.101	24	KEMRI	Exposed-UNMK	No
K-K24-6	Biomp	21.8289	3	18.8864	3	2.94251	24	KEMRI	Exposed-UNMK	No
K-K24-6	FREP2	34.2502	3	17.7227	3	16.5275	24	KEMRI	Exposed-UNMK	No
K-K24-6	GRN	21.5803	3	17.7227	3	3.85755	24	KEMRI	Exposed-UNMK	No
K-K24-6	SOD	20.1111	3	18.8864	3	1.22475	24	KEMRI	Exposed-UNMK	No
K-K24-6	TEP	24.4937	3	18.8864	3	5.60728	24	KEMRI	Exposed-UNMK	No
K-K24-6	TLR	26.3527	3	17.7227	3	8.63004	24	KEMRI	Exposed-UNMK	No
K-K72-1	Biomp	19.4322	3	17.3106	3	2.12155	72	KEMRI	Exposed-UNMK	No
K-K72-1	FREP2	20.6336	3	17.5538	3	3.07981	72	KEMRI	Exposed-UNMK	No
K-K72-1	GRN	20.5376	3	17.5538	3	2.98383	72	KEMRI	Exposed-UNMK	No
K-K72-1	SOD	18.7904	3	17.3106	3	1.47976	72	KEMRI	Exposed-UNMK	No
K-K72-1	TEP	20.3877	3	17.3106	3	3.07705	72	KEMRI	Exposed-UNMK	No
K-K72-1	TLR	25.0971	3	17.5538	3	7.54333	72	KEMRI	Exposed-UNMK	No
K-K72-2	Biomp	18.4254	3	16.1193	3	2.3061	72	KEMRI	Exposed-UNMK	No
K-K72-2	FREP2	28.1451	2	17.1854	3	10.9596	72	KEMRI	Exposed-UNMK	No
K-K72-2	GRN	21.7872	3	17.1854	3	4.6018	72	KEMRI	Exposed-UNMK	No
K-K72-2	SOD	18.108	3	16.1193	3	1.98872	72	KEMRI	Exposed-UNMK	No
K-K72-2	TEP	20.4277	2	16.1193	3	4.30836	72	KEMRI	Exposed-UNMK	No
K-K72-2	TLR	26.8207	3	17.1854	3	9.63528	72	KEMRI	Exposed-UNMK	No
K-K72-3	Biomp	20.986	3	17.5383	3	3.44764	72	KEMRI	Exposed-UNMK	No
K-K72-3	FREP2	23.3917	2	17.5421	2	5.84962	72	KEMRI	Exposed-UNMK	No
K-K72-3	GRN	22.312	2	17.5421	2	4.76997	72	KEMRI	Exposed-UNMK	No
K-K72-3	SOD	18.9494	3	17.5383	3	1.41109	72	KEMRI	Exposed-UNMK	No
K-K72-3	TEP	23.3503	3	17.5383	3	5.81193	72	KEMRI	Exposed-UNMK	No
K-K72-3	TLR	27.0554	2	17.5421	2	9.51333	72	KEMRI	Exposed-UNMK	No
K-K72-4	Biomp	20.7566	3	16.3601	3	4.39652	72	KEMRI	Exposed-UNMK	Yes
K-K72-4	FREP2	23.8534	3	17.5707	3	6.28271	72	KEMRI	Exposed-UNMK	No
K-K72-4	GRN	21.8138	3	17.5707	3	4.24313	72	KEMRI	Exposed-UNMK	No
K-K72-4	SOD	18.51	3	16.3601	3	2.14987	72	KEMRI	Exposed-UNMK	No
K-K72-4	TEP	24.4797	3	16.3601	3	8.1196	72	KEMRI	Exposed-UNMK	Yes
K-K72-4	TLR	26.7954	3	17.5707	3	9.22472	72	KEMRI	Exposed-UNMK	No
K-K72-5	Biomp	18.353	3	16.3093	3	2.0437	72	KEMRI	Exposed-UNMK	No
K-K72-5	FREP2	20.971	3	17.642	3	3.32909	72	KEMRI	Exposed-UNMK	No
K-K72-5	GRN	22.4467	3	17.642	3	4.80478	72	KEMRI	Exposed-UNMK	No
K-K72-5	SOD	18.1759	2	16.3093	3	1.86663	72	KEMRI	Exposed-UNMK	No
K-K72-5	TEP	21.8886	3	16.3093	3	5.57934	72	KEMRI	Exposed-UNMK	No
K-K72-5	TLR	27.0788	3	17.642	3	9.43682	72	KEMRI	Exposed-UNMK	No
K-K72-6	Biomp	18.8838	3	16.4059	3	2.47797	72	KEMRI	Exposed-UNMK	No
K-K72-6	FREP2	21.9258	3	17.5577	3	4.36809	72	KEMRI	Exposed-UNMK	No
K-K72-6	GRN	22.0271	3	17.5577	3	4.46942	72	KEMRI	Exposed-UNMK	No
K-K72-6	SOD	18.5681	3	16.4059	3	2.16226	72	KEMRI	Exposed-UNMK	No
K-K72-6	TEP	21.4219	3	16.4059	3	5.01603	72	KEMRI	Exposed-UNMK	No
K-K72-6	TLR	27.1339	3	17.5577	3	9.57624	72	KEMRI	Exposed-UNMK	No
K-K8-1	Biomp	19.0693	3	17.6737	3	1.39563	8	KEMRI	Exposed-UNMK	No
K-K8-1	SOD	19.2419	3	17.6737	3	1.56821	8	KEMRI	Exposed-UNMK	No
K-K8-1	TEP	22.3634	3	17.6737	3	4.68973	8	KEMRI	Exposed-UNMK	No
K-K8-2	Biomp	19.0693	3	17.9371	3	1.1322	8	KEMRI	Exposed-UNMK	No
K-K8-2	FREP2	26.2138	3	22.1171	3	4.09676	8	KEMRI	Exposed-UNMK	No
K-K8-2	GRN	26.2765	3	22.1171	3	4.15943	8	KEMRI	Exposed-UNMK	No
K-K8-2	SOD	19.4411	3	17.9371	3	1.50405	8	KEMRI	Exposed-UNMK	No
K-K8-2	TEP	22.477	3	17.9371	3	4.53989	8	KEMRI	Exposed-UNMK	No
K-K8-2	TLR	26.6698	3	22.1171	3	4.55272	8	KEMRI	Exposed-UNMK	No
K-K8-3	Biomp	20.6	3	17.8129	3	2.78706	8	KEMRI	Exposed-UNMK	No
K-K8-3	FREP2	30.529	3	17.4527	3	13.0763	8	KEMRI	Exposed-UNMK	No
K-K8-3	GRN	20.5338	3	17.4527	3	3.08111	8	KEMRI	Exposed-UNMK	No
K-K8-3	SOD	19.4511	3	17.8129	3	1.63817	8	KEMRI	Exposed-UNMK	No
K-K8-3	TEP	22.9752	3	17.8129	3	5.16227	8	KEMRI	Exposed-UNMK	No
K-K8-3	TLR	24.4933	3	17.4527	3	7.04058	8	KEMRI	Exposed-UNMK	No
K-K8-4	Biomp	20.6187	3	19.6641	3	0.954672	8	KEMRI	Exposed-UNMK	No
K-K8-4	FREP2	22.4352	3	19.1258	3	3.30932	8	KEMRI	Exposed-UNMK	No
K-K8-4	GRN	21.0477	3	19.1258	3	1.92181	8	KEMRI	Exposed-UNMK	No
K-K8-4	SOD	20.3934	3	19.6641	3	0.729313	8	KEMRI	Exposed-UNMK	Yes
K-K8-4	TEP	22.9191	3	19.6641	3	3.25507	8	KEMRI	Exposed-UNMK	No
K-K8-4	TLR	24.1909	3	19.1258	3	5.06511	8	KEMRI	Exposed-UNMK	No
K-K8-5	Biomp	23.174	3	22.3004	3	0.873677	8	KEMRI	Exposed-UNMK	No
K-K8-5	FREP2	24.7853	3	19.1478	3	5.63752	8	KEMRI	Exposed-UNMK	No
K-K8-5	GRN	24.8886	3	19.1478	3	5.74081	8	KEMRI	Exposed-UNMK	No
K-K8-5	SOD	23.2022	3	22.3004	3	0.901824	8	KEMRI	Exposed-UNMK	No
K-K8-5	TEP	25.7001	3	22.3004	3	3.39978	8	KEMRI	Exposed-UNMK	No
K-K8-5	TLR	28.4712	3	19.1478	3	9.32346	8	KEMRI	Exposed-UNMK	No
K-K8-6	Biomp	20.5919	3	18.9452	3	1.64673	8	KEMRI	Exposed-UNMK	No
K-K8-6	FREP2	23.3733	3	15.4536	3	7.91968	8	KEMRI	Exposed-UNMK	No
K-K8-6	GRN	20.215	3	15.4536	3	4.7614	8	KEMRI	Exposed-UNMK	No
K-K8-6	SOD	19.585	3	18.9452	3	0.639852	8	KEMRI	Exposed-UNMK	Yes
K-K8-6	TEP	22.8448	3	18.9452	3	3.89962	8	KEMRI	Exposed-UNMK	No
K-K8-6	TLR	23.4289	3	15.4536	3	7.97528	8	KEMRI	Exposed-UNMK	No
