## Supplementary material for "Schistosome exposure and diet induced effects on candidate immune gene expression in an African snail vector": Supp Table 3

### Sheet: Sheet1
Sample	Target_gene	meanCT	n_target_gene_CT_technical_replicates	meanCT_actin	n_actin_CT_technical_replicates	deltaCT	Time	SnailLine	Condition	Diet	Outlier
KL-C24-1	Biomp	20.2637	3	17.9956	3	2.26806	24	KEMRI	Control	Lettuce	No
KL-C24-1	SOD	18.8322	3	17.9956	3	0.836615	24	KEMRI	Control	Lettuce	No
KL-C24-1	TEP	22.2159	3	17.9956	3	4.22029	24	KEMRI	Control	Lettuce	No
KL-C24-10	Biomp	21.4198	3	19.894	3	1.52573	24	KEMRI	Control	Lettuce	No
KL-C24-10	SOD	20.0358	3	19.894	3	0.141788	24	KEMRI	Control	Lettuce	No
KL-C24-10	TEP	24.2468	3	19.894	3	4.3528	24	KEMRI	Control	Lettuce	No
KL-C24-11	Biomp	21.2149	2	18.7749	2	2.43997	24	KEMRI	Control	Lettuce	No
KL-C24-11	SOD	19.5319	2	18.7749	2	0.757025	24	KEMRI	Control	Lettuce	No
KL-C24-11	TEP	23.9945	3	18.7749	2	5.21961	24	KEMRI	Control	Lettuce	No
KL-C24-12	Biomp	19.2087	3	17.8896	3	1.31913	24	KEMRI	Control	Lettuce	No
KL-C24-12	SOD	19.6623	2	17.8896	3	1.77266	24	KEMRI	Control	Lettuce	No
KL-C24-12	TEP	24.3242	3	17.8896	3	6.43454	24	KEMRI	Control	Lettuce	No
KL-C24-2	Biomp	21.6573	2	19.3653	2	2.29193	24	KEMRI	Control	Lettuce	No
KL-C24-2	SOD	19.7153	3	19.3653	2	0.349964	24	KEMRI	Control	Lettuce	No
KL-C24-2	TEP	26.3926	3	19.3653	2	7.0273	24	KEMRI	Control	Lettuce	No
KL-C24-3	Biomp	19.6126	3	17.1479	3	2.46471	24	KEMRI	Control	Lettuce	No
KL-C24-3	SOD	19.4594	3	17.1479	3	2.3115	24	KEMRI	Control	Lettuce	No
KL-C24-3	TEP	24.9257	2	17.1479	3	7.77784	24	KEMRI	Control	Lettuce	No
KL-C24-4	Biomp	20.6389	2	18.0281	2	2.61083	24	KEMRI	Control	Lettuce	No
KL-C24-4	SOD	19.7412	3	18.0281	2	1.71306	24	KEMRI	Control	Lettuce	No
KL-C24-4	TEP	24.5959	3	18.0281	2	6.56779	24	KEMRI	Control	Lettuce	No
KL-C24-5	Biomp	20.1518	2	18.4794	3	1.67248	24	KEMRI	Control	Lettuce	No
KL-C24-5	SOD	19.1551	2	18.4794	3	0.675756	24	KEMRI	Control	Lettuce	No
KL-C24-5	TEP	24.6594	3	18.4794	3	6.18007	24	KEMRI	Control	Lettuce	No
KL-C24-6	Biomp	21.2366	3	19.1045	3	2.13207	24	KEMRI	Control	Lettuce	No
KL-C24-6	SOD	19.6927	3	19.1045	3	0.588238	24	KEMRI	Control	Lettuce	No
KL-C24-6	TEP	23.2206	3	19.1045	3	4.11611	24	KEMRI	Control	Lettuce	No
KL-C24-8	Biomp	21.578	2	18.8696	2	2.70842	24	KEMRI	Control	Lettuce	No
KL-C24-8	SOD	20.5056	3	18.8696	2	1.63598	24	KEMRI	Control	Lettuce	No
KL-C24-8	TEP	24.9622	3	18.8696	2	6.09264	24	KEMRI	Control	Lettuce	No
KL-C24-9	Biomp	22.734	3	19.3757	3	3.35823	24	KEMRI	Control	Lettuce	No
KL-C24-9	SOD	20.591	3	19.3757	3	1.21529	24	KEMRI	Control	Lettuce	No
KL-C24-9	TEP	24.9802	2	19.3757	3	5.60441	24	KEMRI	Control	Lettuce	No
KL-C8-1	Biomp	21.2022	3	17.9125	3	3.28973	8	KEMRI	Control	Lettuce	No
KL-C8-1	SOD	18.8992	3	17.9125	3	0.986688	8	KEMRI	Control	Lettuce	No
KL-C8-1	TEP	22.0881	2	17.9125	3	4.17558	8	KEMRI	Control	Lettuce	No
KL-C8-10	Biomp	21.6785	3	19.0342	3	2.64438	8	KEMRI	Control	Lettuce	No
KL-C8-10	SOD	19.9585	2	19.0342	3	0.924336	8	KEMRI	Control	Lettuce	No
KL-C8-10	TEP	23.4313	3	19.0342	3	4.39709	8	KEMRI	Control	Lettuce	No
KL-C8-11	Biomp	21.3617	2	18.1902	2	3.17157	8	KEMRI	Control	Lettuce	No
KL-C8-11	SOD	20.0984	2	18.1902	2	1.90827	8	KEMRI	Control	Lettuce	No
KL-C8-11	TEP	23.833	3	18.1902	2	5.64284	8	KEMRI	Control	Lettuce	No
KL-C8-12	Biomp	21.4061	2	17.6805	3	3.7256	8	KEMRI	Control	Lettuce	No
KL-C8-12	SOD	19.4098	3	17.6805	3	1.7293	8	KEMRI	Control	Lettuce	No
KL-C8-12	TEP	23.4371	3	17.6805	3	5.75653	8	KEMRI	Control	Lettuce	No
KL-C8-2	SOD	21.0988	3	19.056	3	2.04279	8	KEMRI	Control	Lettuce	No
KL-C8-2	TEP	26.4368	2	19.056	3	7.38076	8	KEMRI	Control	Lettuce	No
KL-C8-3	Biomp	23.0646	2	18.9369	2	4.12774	8	KEMRI	Control	Lettuce	No
KL-C8-3	SOD	19.2434	2	18.9369	2	0.306499	8	KEMRI	Control	Lettuce	No
KL-C8-3	TEP	26.8138	2	18.9369	2	7.87696	8	KEMRI	Control	Lettuce	No
KL-C8-4	Biomp	21.1801	3	18.9785	2	2.20165	8	KEMRI	Control	Lettuce	No
KL-C8-4	SOD	20.2885	2	18.9785	2	1.31001	8	KEMRI	Control	Lettuce	No
KL-C8-5	Biomp	22.1091	2	19.3814	3	2.72775	8	KEMRI	Control	Lettuce	No
KL-C8-5	SOD	20.0714	3	19.3814	3	0.690065	8	KEMRI	Control	Lettuce	No
KL-C8-5	TEP	24.4489	3	19.3814	3	5.06753	8	KEMRI	Control	Lettuce	No
KL-C8-6	Biomp	21.7805	3	18.7283	2	3.05215	8	KEMRI	Control	Lettuce	No
KL-C8-6	SOD	19.7645	2	18.7283	2	1.03616	8	KEMRI	Control	Lettuce	No
KL-C8-6	TEP	22.7286	2	18.7283	2	4.00032	8	KEMRI	Control	Lettuce	No
KL-C8-7	Biomp	21.5108	3	17.4783	3	4.03252	8	KEMRI	Control	Lettuce	No
KL-C8-7	SOD	18.6822	3	17.4783	3	1.20397	8	KEMRI	Control	Lettuce	No
KL-C8-7	TEP	22.8063	3	17.4783	3	5.32798	8	KEMRI	Control	Lettuce	No
KL-C8-8	Biomp	22.3619	3	18.9091	3	3.45279	8	KEMRI	Control	Lettuce	No
KL-C8-8	SOD	19.8691	3	18.9091	3	0.959994	8	KEMRI	Control	Lettuce	No
KL-C8-8	TEP	25.9177	3	18.9091	3	7.00856	8	KEMRI	Control	Lettuce	No
KL-C8-9	Biomp	23.5737	2	20.0306	3	3.5431	8	KEMRI	Control	Lettuce	No
KL-C8-9	SOD	20.7049	2	20.0306	3	0.674302	8	KEMRI	Control	Lettuce	No
KL-C8-9	TEP	25.0926	3	20.0306	3	5.06205	8	KEMRI	Control	Lettuce	No
KL-K24-10	Biomp	20.3332	3	18.6976	3	1.63555	24	KEMRI	Exposed-UNMK	Lettuce	No
KL-K24-10	SOD	19.6414	3	18.6976	3	0.94374	24	KEMRI	Exposed-UNMK	Lettuce	No
KL-K24-10	TEP	23.4419	3	18.6976	3	4.74428	24	KEMRI	Exposed-UNMK	Lettuce	No
KL-K24-11	Biomp	23.8495	3	17.8811	3	5.96835	24	KEMRI	Exposed-UNMK	Lettuce	Yes
KL-K24-11	SOD	19.8163	3	17.8811	3	1.93515	24	KEMRI	Exposed-UNMK	Lettuce	No
KL-K24-11	TEP	24.0042	3	17.8811	3	6.1231	24	KEMRI	Exposed-UNMK	Lettuce	No
KL-K24-12	Biomp	20.3041	3	18.3094	3	1.99464	24	KEMRI	Exposed-UNMK	Lettuce	No
KL-K24-12	SOD	19.7063	3	18.3094	3	1.39684	24	KEMRI	Exposed-UNMK	Lettuce	No
KL-K24-12	TEP	24.0413	3	18.3094	3	5.73184	24	KEMRI	Exposed-UNMK	Lettuce	No
KL-K24-2	Biomp	21.6216	3	17.9719	2	3.64971	24	KEMRI	Exposed-UNMK	Lettuce	No
KL-K24-2	SOD	19.9593	3	17.9719	2	1.98738	24	KEMRI	Exposed-UNMK	Lettuce	No
KL-K24-2	TEP	24.9419	2	17.9719	2	6.96999	24	KEMRI	Exposed-UNMK	Lettuce	No
KL-K24-3	Biomp	23.2871	3	20.7119	3	2.57523	24	KEMRI	Exposed-UNMK	Lettuce	No
KL-K24-3	SOD	21.4386	3	20.7119	3	0.726671	24	KEMRI	Exposed-UNMK	Lettuce	No
KL-K24-3	TEP	26.6395	3	20.7119	3	5.9276	24	KEMRI	Exposed-UNMK	Lettuce	No
KL-K24-4	Biomp	22.725	3	19.2079	2	3.51711	24	KEMRI	Exposed-UNMK	Lettuce	No
KL-K24-4	SOD	20.1674	3	19.2079	2	0.959512	24	KEMRI	Exposed-UNMK	Lettuce	No
KL-K24-4	TEP	26.054	3	19.2079	2	6.84605	24	KEMRI	Exposed-UNMK	Lettuce	No
KL-K24-5	Biomp	23.1278	2	19.393	2	3.73474	24	KEMRI	Exposed-UNMK	Lettuce	No
KL-K24-5	SOD	20.3859	2	19.393	2	0.992897	24	KEMRI	Exposed-UNMK	Lettuce	No
KL-K24-5	TEP	24.7791	3	19.393	2	5.38605	24	KEMRI	Exposed-UNMK	Lettuce	No
KL-K24-6	Biomp	21.4443	3	18.0246	3	3.41971	24	KEMRI	Exposed-UNMK	Lettuce	No
KL-K24-6	SOD	19.7053	3	18.0246	3	1.68064	24	KEMRI	Exposed-UNMK	Lettuce	No
KL-K24-6	TEP	23.6581	3	18.0246	3	5.63346	24	KEMRI	Exposed-UNMK	Lettuce	No
KL-K24-7	Biomp	20.2733	2	18.1733	3	2.09998	24	KEMRI	Exposed-UNMK	Lettuce	No
KL-K24-7	SOD	19.8977	3	18.1733	3	1.72439	24	KEMRI	Exposed-UNMK	Lettuce	No
KL-K24-7	TEP	24.4524	3	18.1733	3	6.2791	24	KEMRI	Exposed-UNMK	Lettuce	No
KL-K24-8	Biomp	22.1386	3	18.1194	3	4.01918	24	KEMRI	Exposed-UNMK	Lettuce	No
KL-K24-8	SOD	20.6003	2	18.1194	3	2.48087	24	KEMRI	Exposed-UNMK	Lettuce	No
KL-K24-8	TEP	25.0125	3	18.1194	3	6.89307	24	KEMRI	Exposed-UNMK	Lettuce	No
KL-K8-1	Biomp	21.5235	2	18.4149	2	3.10865	8	KEMRI	Exposed-UNMK	Lettuce	No
KL-K8-1	SOD	19.3247	3	18.4149	2	0.90986	8	KEMRI	Exposed-UNMK	Lettuce	No
KL-K8-1	TEP	23.2283	3	18.4149	2	4.81348	8	KEMRI	Exposed-UNMK	Lettuce	No
KL-K8-10	Biomp	22.5585	3	18.7634	3	3.7951	8	KEMRI	Exposed-UNMK	Lettuce	No
KL-K8-10	SOD	19.6069	3	18.7634	3	0.843509	8	KEMRI	Exposed-UNMK	Lettuce	No
KL-K8-10	TEP	22.4639	3	18.7634	3	3.70051	8	KEMRI	Exposed-UNMK	Lettuce	No
KL-K8-11	Biomp	21.1425	3	18.6118	3	2.53069	8	KEMRI	Exposed-UNMK	Lettuce	No
KL-K8-11	SOD	19.4061	3	18.6118	3	0.794237	8	KEMRI	Exposed-UNMK	Lettuce	No
KL-K8-11	TEP	24.4553	3	18.6118	3	5.84351	8	KEMRI	Exposed-UNMK	Lettuce	No
KL-K8-12	Biomp	22.047	3	19.2598	3	2.78723	8	KEMRI	Exposed-UNMK	Lettuce	No
KL-K8-12	SOD	20.0688	3	19.2598	3	0.808982	8	KEMRI	Exposed-UNMK	Lettuce	No
KL-K8-12	TEP	23.6549	3	19.2598	3	4.39509	8	KEMRI	Exposed-UNMK	Lettuce	No
KL-K8-2	Biomp	21.463	3	17.4468	2	4.01618	8	KEMRI	Exposed-UNMK	Lettuce	No
KL-K8-2	SOD	20.2197	2	17.4468	2	2.77287	8	KEMRI	Exposed-UNMK	Lettuce	No
KL-K8-2	TEP	25.9501	2	17.4468	2	8.50332	8	KEMRI	Exposed-UNMK	Lettuce	Yes
KL-K8-3	Biomp	22.0659	2	17.8047	3	4.26115	8	KEMRI	Exposed-UNMK	Lettuce	No
KL-K8-3	SOD	19.6456	3	17.8047	3	1.84092	8	KEMRI	Exposed-UNMK	Lettuce	No
KL-K8-3	TEP	26.2243	2	17.8047	3	8.41956	8	KEMRI	Exposed-UNMK	Lettuce	No
KL-K8-5	Biomp	22.0341	2	18.5558	3	3.47829	8	KEMRI	Exposed-UNMK	Lettuce	No
KL-K8-5	SOD	19.0818	3	18.5558	3	0.526004	8	KEMRI	Exposed-UNMK	Lettuce	No
KL-K8-5	TEP	24.1255	3	18.5558	3	5.56968	8	KEMRI	Exposed-UNMK	Lettuce	No
KL-K8-6	Biomp	21.745	2	18.9677	3	2.77732	8	KEMRI	Exposed-UNMK	Lettuce	No
KL-K8-6	SOD	19.8493	3	18.9677	3	0.881608	8	KEMRI	Exposed-UNMK	Lettuce	No
KL-K8-7	Biomp	24.4735	2	19.0619	3	5.41162	8	KEMRI	Exposed-UNMK	Lettuce	No
KL-K8-7	SOD	19.8717	3	19.0619	3	0.809788	8	KEMRI	Exposed-UNMK	Lettuce	No
KL-K8-7	TEP	25.0661	2	19.0619	3	6.00428	8	KEMRI	Exposed-UNMK	Lettuce	No
KL-K8-8	Biomp	24.0787	3	18.4503	3	5.62846	8	KEMRI	Exposed-UNMK	Lettuce	No
KL-K8-8	SOD	19.7101	3	18.4503	3	1.25982	8	KEMRI	Exposed-UNMK	Lettuce	No
KL-K8-8	TEP	26.4557	3	18.4503	3	8.0054	8	KEMRI	Exposed-UNMK	Lettuce	No
KL-K8-9	Biomp	22.9522	2	19.7632	3	3.189	8	KEMRI	Exposed-UNMK	Lettuce	No
KL-K8-9	SOD	20.3654	3	19.7632	3	0.602251	8	KEMRI	Exposed-UNMK	Lettuce	No
KP-C24-1	Biomp	20.106	3	17.5421	2	2.56384	24	KEMRI	Control	Pellet	No
KP-C24-1	SOD	20.2874	2	17.5421	2	2.74525	24	KEMRI	Control	Pellet	No
KP-C24-1	TEP	24.2018	2	17.5421	2	6.65965	24	KEMRI	Control	Pellet	No
KP-C24-10	Biomp	19.2488	2	17.5739	3	1.67482	24	KEMRI	Control	Pellet	No
KP-C24-10	SOD	19.3999	3	17.5739	3	1.82595	24	KEMRI	Control	Pellet	No
KP-C24-10	TEP	20.6694	3	17.5739	3	3.09542	24	KEMRI	Control	Pellet	No
KP-C24-12	Biomp	20.7196	2	17.5146	3	3.20503	24	KEMRI	Control	Pellet	No
KP-C24-12	SOD	19.8499	3	17.5146	3	2.33535	24	KEMRI	Control	Pellet	No
KP-C24-12	TEP	23.7197	3	17.5146	3	6.20512	24	KEMRI	Control	Pellet	No
KP-C24-2	Biomp	19.3477	2	16.9084	2	2.43931	24	KEMRI	Control	Pellet	No
KP-C24-2	SOD	18.5603	2	16.9084	2	1.65196	24	KEMRI	Control	Pellet	No
KP-C24-2	TEP	22.1131	2	16.9084	2	5.20471	24	KEMRI	Control	Pellet	No
KP-C24-3	Biomp	19.7043	2	17.4612	2	2.24315	24	KEMRI	Control	Pellet	No
KP-C24-3	SOD	18.8299	2	17.4612	2	1.36875	24	KEMRI	Control	Pellet	No
KP-C24-3	TEP	21.9114	2	17.4612	2	4.45022	24	KEMRI	Control	Pellet	No
KP-C24-4	Biomp	20.0114	3	17.9807	3	2.03072	24	KEMRI	Control	Pellet	No
KP-C24-4	SOD	19.911	3	17.9807	3	1.93028	24	KEMRI	Control	Pellet	No
KP-C24-4	TEP	26.007	2	17.9807	3	8.02634	24	KEMRI	Control	Pellet	No
KP-C24-5	Biomp	21.978	2	18.8887	2	3.08936	24	KEMRI	Control	Pellet	No
KP-C24-5	SOD	21.0448	2	18.8887	2	2.15619	24	KEMRI	Control	Pellet	No
KP-C24-5	TEP	25.6603	3	18.8887	2	6.77167	24	KEMRI	Control	Pellet	No
KP-C24-6	Biomp	19.2573	3	17.0948	3	2.16248	24	KEMRI	Control	Pellet	No
KP-C24-6	SOD	19.0116	3	17.0948	3	1.91684	24	KEMRI	Control	Pellet	No
KP-C24-6	TEP	21.6513	3	17.0948	3	4.55648	24	KEMRI	Control	Pellet	No
KP-C24-7	Biomp	19.2541	3	16.8622	3	2.39189	24	KEMRI	Control	Pellet	No
KP-C24-7	SOD	18.8654	3	16.8622	3	2.00319	24	KEMRI	Control	Pellet	No
KP-C24-7	TEP	23.0571	3	16.8622	3	6.19496	24	KEMRI	Control	Pellet	No
KP-C24-8	Biomp	20.6375	2	18.0352	3	2.60228	24	KEMRI	Control	Pellet	No
KP-C24-8	SOD	20.0904	3	18.0352	3	2.05515	24	KEMRI	Control	Pellet	No
KP-C24-8	TEP	23.9295	3	18.0352	3	5.8943	24	KEMRI	Control	Pellet	No
KP-C24-9	Biomp	20.3204	2	17.8528	3	2.46756	24	KEMRI	Control	Pellet	No
KP-C24-9	SOD	19.8375	2	17.8528	3	1.98466	24	KEMRI	Control	Pellet	No
KP-C8-1	Biomp	19.4761	2	17.6486	2	1.82747	8	KEMRI	Control	Pellet	No
KP-C8-1	SOD	19.6987	3	17.6486	2	2.05002	8	KEMRI	Control	Pellet	No
KP-C8-1	TEP	21.0865	3	17.6486	2	3.43791	8	KEMRI	Control	Pellet	No
KP-C8-10	Biomp	19.7692	3	17.907	3	1.86219	8	KEMRI	Control	Pellet	No
KP-C8-10	SOD	20.1814	2	17.907	3	2.27435	8	KEMRI	Control	Pellet	No
KP-C8-10	TEP	23.6336	2	17.907	3	5.7266	8	KEMRI	Control	Pellet	No
KP-C8-11	Biomp	19.4524	2	17.8101	3	1.6423	8	KEMRI	Control	Pellet	No
KP-C8-11	SOD	19.5205	3	17.8101	3	1.71039	8	KEMRI	Control	Pellet	No
KP-C8-11	TEP	22.8392	3	17.8101	3	5.02914	8	KEMRI	Control	Pellet	No
KP-C8-12	Biomp	19.5788	3	18.4508	3	1.12796	8	KEMRI	Control	Pellet	No
KP-C8-12	SOD	20.2532	3	18.4508	3	1.80243	8	KEMRI	Control	Pellet	No
KP-C8-12	TEP	22.3022	3	18.4508	3	3.85138	8	KEMRI	Control	Pellet	No
KP-C8-2	Biomp	19.5638	3	19.0552	2	0.508621	8	KEMRI	Control	Pellet	No
KP-C8-2	SOD	20.3731	2	19.0552	2	1.31786	8	KEMRI	Control	Pellet	No
KP-C8-2	TEP	24.4019	2	19.0552	2	5.34665	8	KEMRI	Control	Pellet	No
KP-C8-3	Biomp	19.0913	2	18.5282	3	0.563056	8	KEMRI	Control	Pellet	No
KP-C8-3	SOD	20.2468	3	18.5282	3	1.71858	8	KEMRI	Control	Pellet	No
KP-C8-3	TEP	22.2789	3	18.5282	3	3.75066	8	KEMRI	Control	Pellet	No
KP-C8-4	Biomp	20.5619	3	18.3343	3	2.22755	8	KEMRI	Control	Pellet	No
KP-C8-4	SOD	20.2394	3	18.3343	3	1.90512	8	KEMRI	Control	Pellet	No
KP-C8-4	TEP	25.8519	3	18.3343	3	7.51756	8	KEMRI	Control	Pellet	No
KP-C8-5	Biomp	18.9377	3	18.5355	2	0.402144	8	KEMRI	Control	Pellet	No
KP-C8-5	SOD	20.2574	2	18.5355	2	1.72192	8	KEMRI	Control	Pellet	No
KP-C8-5	TEP	23.9112	3	18.5355	2	5.37571	8	KEMRI	Control	Pellet	No
KP-C8-6	Biomp	18.8581	3	18.8797	2	-0.0215845	8	KEMRI	Control	Pellet	No
KP-C8-6	SOD	19.4377	3	18.8797	2	0.558072	8	KEMRI	Control	Pellet	No
KP-C8-7	Biomp	20.2175	3	17.9415	3	2.27609	8	KEMRI	Control	Pellet	No
KP-C8-7	SOD	20.0435	3	17.9415	3	2.102	8	KEMRI	Control	Pellet	No
KP-C8-7	TEP	25.4508	3	17.9415	3	7.50939	8	KEMRI	Control	Pellet	No
KP-C8-8	Biomp	21.1485	3	19.5857	3	1.5628	8	KEMRI	Control	Pellet	No
KP-C8-8	SOD	21.0237	3	19.5857	3	1.43809	8	KEMRI	Control	Pellet	No
KP-C8-8	TEP	25.257	3	19.5857	3	5.67131	8	KEMRI	Control	Pellet	No
KP-C8-9	Biomp	21.5202	2	19.4016	2	2.11856	8	KEMRI	Control	Pellet	No
KP-C8-9	TEP	22.5129	2	19.4016	2	3.11124	8	KEMRI	Control	Pellet	No
KP-K24-1	SOD	22.1344	3	19.2173	3	2.91704	24	KEMRI	Exposed-UNMK	Pellet	No
KP-K24-1	TEP	24.7891	2	19.2173	3	5.57178	24	KEMRI	Exposed-UNMK	Pellet	No
KP-K24-10	Biomp	18.703	3	17.927	3	0.775972	24	KEMRI	Exposed-UNMK	Pellet	No
KP-K24-10	SOD	19.9019	3	17.927	3	1.97489	24	KEMRI	Exposed-UNMK	Pellet	No
KP-K24-10	TEP	23.6533	3	17.927	3	5.72628	24	KEMRI	Exposed-UNMK	Pellet	No
KP-K24-11	Biomp	19.7825	3	16.8743	3	2.90821	24	KEMRI	Exposed-UNMK	Pellet	No
KP-K24-11	SOD	18.8503	3	16.8743	3	1.97597	24	KEMRI	Exposed-UNMK	Pellet	No
KP-K24-11	TEP	20.5877	2	16.8743	3	3.71341	24	KEMRI	Exposed-UNMK	Pellet	No
KP-K24-12	Biomp	20.2777	2	17.4082	3	2.86952	24	KEMRI	Exposed-UNMK	Pellet	No
KP-K24-12	SOD	19.6854	3	17.4082	3	2.27724	24	KEMRI	Exposed-UNMK	Pellet	No
KP-K24-12	TEP	22.6612	3	17.4082	3	5.25303	24	KEMRI	Exposed-UNMK	Pellet	No
KP-K24-2	Biomp	20.439	2	17.5687	3	2.87028	24	KEMRI	Exposed-UNMK	Pellet	No
KP-K24-2	SOD	19.5119	2	17.5687	3	1.94319	24	KEMRI	Exposed-UNMK	Pellet	No
KP-K24-2	TEP	26.3871	2	17.5687	3	8.81839	24	KEMRI	Exposed-UNMK	Pellet	No
KP-K24-3	Biomp	19.7559	2	17.6844	2	2.07151	24	KEMRI	Exposed-UNMK	Pellet	No
KP-K24-3	SOD	20.2084	2	17.6844	2	2.52402	24	KEMRI	Exposed-UNMK	Pellet	No
KP-K24-3	TEP	24.6157	3	17.6844	2	6.93128	24	KEMRI	Exposed-UNMK	Pellet	No
KP-K24-4	Biomp	19.6547	3	17.9169	3	1.73774	24	KEMRI	Exposed-UNMK	Pellet	No
KP-K24-4	SOD	19.8636	3	17.9169	3	1.9467	24	KEMRI	Exposed-UNMK	Pellet	No
KP-K24-4	TEP	25.4098	3	17.9169	3	7.49287	24	KEMRI	Exposed-UNMK	Pellet	No
KP-K24-5	Biomp	20.5651	3	17.5265	2	3.03869	24	KEMRI	Exposed-UNMK	Pellet	No
KP-K24-5	SOD	19.7698	3	17.5265	2	2.24333	24	KEMRI	Exposed-UNMK	Pellet	No
KP-K24-5	TEP	22.5302	3	17.5265	2	5.00378	24	KEMRI	Exposed-UNMK	Pellet	No
KP-K24-6	Biomp	19.8762	3	17.7183	3	2.15796	24	KEMRI	Exposed-UNMK	Pellet	No
KP-K24-6	SOD	19.7869	2	17.7183	3	2.06866	24	KEMRI	Exposed-UNMK	Pellet	No
KP-K24-7	Biomp	20.6836	3	17.6077	3	3.0759	24	KEMRI	Exposed-UNMK	Pellet	No
KP-K24-7	SOD	19.7187	3	17.6077	3	2.11109	24	KEMRI	Exposed-UNMK	Pellet	No
KP-K24-7	TEP	26.0311	3	17.6077	3	8.42342	24	KEMRI	Exposed-UNMK	Pellet	No
KP-K24-8	Biomp	19.6878	3	16.2334	3	3.45441	24	KEMRI	Exposed-UNMK	Pellet	No
KP-K24-8	SOD	18.3656	3	16.2334	3	2.13226	24	KEMRI	Exposed-UNMK	Pellet	No
KP-K24-8	TEP	21.1714	2	16.2334	3	4.93799	24	KEMRI	Exposed-UNMK	Pellet	No
KP-K24-9	Biomp	20.8091	2	18.3504	2	2.45873	24	KEMRI	Exposed-UNMK	Pellet	No
KP-K24-9	TEP	25.1973	3	18.3504	2	6.84688	24	KEMRI	Exposed-UNMK	Pellet	No
KP-K8-10	Biomp	20.5581	2	19.0358	3	1.52236	8	KEMRI	Exposed-UNMK	Pellet	No
KP-K8-10	SOD	20.2876	2	19.0358	3	1.25183	8	KEMRI	Exposed-UNMK	Pellet	No
KP-K8-10	TEP	22.2577	3	19.0358	3	3.2219	8	KEMRI	Exposed-UNMK	Pellet	No
KP-K8-11	Biomp	20.6834	3	19.4818	3	1.20164	8	KEMRI	Exposed-UNMK	Pellet	No
KP-K8-11	SOD	20.4937	2	19.4818	3	1.01193	8	KEMRI	Exposed-UNMK	Pellet	No
KP-K8-11	TEP	20.8189	2	19.4818	3	1.3371	8	KEMRI	Exposed-UNMK	Pellet	Yes
KP-K8-12	Biomp	20.9472	2	19.86	3	1.08721	8	KEMRI	Exposed-UNMK	Pellet	No
KP-K8-12	SOD	21.3857	3	19.86	3	1.52564	8	KEMRI	Exposed-UNMK	Pellet	No
KP-K8-12	TEP	24.7481	3	19.86	3	4.88809	8	KEMRI	Exposed-UNMK	Pellet	No
KP-K8-2	SOD	19.714	3	18.2414	3	1.47266	8	KEMRI	Exposed-UNMK	Pellet	No
KP-K8-2	TEP	23.9094	3	18.2414	3	5.66805	8	KEMRI	Exposed-UNMK	Pellet	No
KP-K8-3	Biomp	20.5349	2	18.6993	2	1.83564	8	KEMRI	Exposed-UNMK	Pellet	No
KP-K8-3	SOD	20.4474	3	18.6993	2	1.74812	8	KEMRI	Exposed-UNMK	Pellet	No
KP-K8-3	TEP	24.6627	2	18.6993	2	5.96344	8	KEMRI	Exposed-UNMK	Pellet	No
KP-K8-4	Biomp	20.242	3	18.9999	3	1.24211	8	KEMRI	Exposed-UNMK	Pellet	No
KP-K8-4	SOD	20.4121	3	18.9999	3	1.41225	8	KEMRI	Exposed-UNMK	Pellet	No
KP-K8-4	TEP	25.0101	3	18.9999	3	6.01027	8	KEMRI	Exposed-UNMK	Pellet	No
KP-K8-5	Biomp	19.3068	3	17.9477	3	1.35912	8	KEMRI	Exposed-UNMK	Pellet	No
KP-K8-5	SOD	19.3298	3	17.9477	3	1.38209	8	KEMRI	Exposed-UNMK	Pellet	No
KP-K8-5	TEP	23.113	3	17.9477	3	5.16531	8	KEMRI	Exposed-UNMK	Pellet	No
KP-K8-6	Biomp	19.864	2	19.1837	3	0.680286	8	KEMRI	Exposed-UNMK	Pellet	No
KP-K8-6	SOD	20.0184	3	19.1837	3	0.834686	8	KEMRI	Exposed-UNMK	Pellet	No
KP-K8-6	TEP	25.8658	3	19.1837	3	6.68206	8	KEMRI	Exposed-UNMK	Pellet	No
KP-K8-7	Biomp	20.2995	3	18.8355	3	1.46406	8	KEMRI	Exposed-UNMK	Pellet	No
KP-K8-7	SOD	20.0987	3	18.8355	3	1.26323	8	KEMRI	Exposed-UNMK	Pellet	No
KP-K8-7	TEP	27.0007	2	18.8355	3	8.16526	8	KEMRI	Exposed-UNMK	Pellet	No
KP-K8-8	Biomp	21.7834	3	18.7673	3	3.01602	8	KEMRI	Exposed-UNMK	Pellet	No
KP-K8-8	SOD	20.5584	2	18.7673	3	1.79104	8	KEMRI	Exposed-UNMK	Pellet	No
KP-K8-8	TEP	23.8942	2	18.7673	3	5.12688	8	KEMRI	Exposed-UNMK	Pellet	No
KP-K8-9	Biomp	19.7426	3	17.8131	3	1.92948	8	KEMRI	Exposed-UNMK	Pellet	No
KP-K8-9	SOD	19.6125	3	17.8131	3	1.79936	8	KEMRI	Exposed-UNMK	Pellet	No
KP-K8-9	TEP	22.0987	3	17.8131	3	4.28556	8	KEMRI	Exposed-UNMK	Pellet	No
