## Supplementary material for "Schistosome exposure and diet induced effects on candidate immune gene expression in an African snail vector": Supp Table 4

### Sheet: Sheet1
		Biomphalysin 8 hours				Biomphalysin 24 hours
	Predictors	Estimate	± SE	t value	p	Estimate	± SE	t value	p
REF = Control-163	(Intercept)	1.9421	0.2425	8.009	7.84e-09	2.9706	0.2437	12.19	6.18e-13
	ConditionExposed-UNMK	0.5722	0.3597	1.591	0.12248	-0.7619	0.3374	-2.258	0.0316
	SnailLineKEMRI	0.8601	0.4471	1.923	0.06429	-0.7537	0.4359	-1.729	0.0945
	ConditionExposed-UNMK:SnailLineKEMRI	-1.9094	0.623	-3.065	0.00467	1.3689	0.6125	2.235	0.0333
REF = Control-KEMRI	(Intercept)	2.8022	0.3757	7.459	3.21e-08	2.2169	0.3615	6.133	1.11e-06
	ConditionExposed-UNMK	-1.3372	0.5087	-2.629	0.01356	0.607	0.5112	1.187	0.2447
	SnailLine163	-0.8601	0.4471	-1.923	0.06429	0.7537	0.4359	1.729	0.0945
	ConditionExposed-UNMK:SnailLine163	1.9094	0.623	3.065	0.00467	-1.3689	0.6125	-2.235	0.0333
REF = Exposed-KEMRI	(Intercept)	1.465	0.3429	4.272	0.00019	2.8239	0.3615	7.813	1.29e-08
	ConditionControl	1.3372	0.5087	2.629	0.01356	-0.607	0.5112	-1.187	0.2447
	SnailLine163	1.0493	0.4338	2.419	0.02207	-0.6152	0.4302	-1.43	0.1634
	ConditionControl:SnailLine163	-1.9094	0.623	-3.065	0.00467	1.3689	0.6125	2.235	0.0333
REF = Exposed-163	(Intercept)	2.5143	0.2656	9.465	2.26e-10	2.2087	0.2333	9.466	2.26e-10
	ConditionControl	-0.5722	0.3597	-1.591	0.12248	0.7619	0.3374	2.258	0.0316
	SnailLineKEMRI	-1.0493	0.4338	-2.419	0.02207	0.6152	0.4302	1.43	0.1634
	ConditionControl:SnailLineKEMRI	1.9094	0.623	3.065	0.00467	-1.3689	0.6125	-2.235	0.0333
		TEP 8 hours
	Predictors	Estimate	± SE	t value	p
REF = Control-163	(Intercept)	5.8596	0.2313	25.332	2e-16
	ConditionExposed-UNMK	-0.3385	0.3271	-1.035	0.30849
	SnailLineKEMRI	0.1895	0.4007	0.473	0.63944
	ConditionExposed-UNMK:SnailLineKEMRI	-1.5529	0.5666	-2.741	0.00995
REF = Control-KEMRI	(Intercept)	6.0491	0.3271	18.491	2e-16
	ConditionExposed-UNMK	-1.8914	0.4626	-4.088	0.000273
	SnailLine163	-0.1895	0.4007	-0.473	0.639438
	ConditionExposed-UNMK:SnailLine163	1.5529	0.5666	2.741	0.009947
REF = Exposed-KEMRI	(Intercept)	4.1577	0.3271	12.71	4.75e-14
	ConditionControl	1.8914	0.4626	4.088	0.000273
	SnailLine163	1.3634	0.4007	3.403	0.001809
	ConditionControl:SnailLine163	-1.5529	0.5666	-2.741	0.009947
REF = Exposed-163	(Intercept)	5.5211	0.2313	23.868	2e-16
	ConditionControl	0.3385	0.3271	1.035	0.30849
	SnailLineKEMRI	-1.3634	0.4007	-3.403	0.00181
	ConditionControl:SnailLineKEMRI	1.5529	0.5666	2.741	0.00995
